# *E. coli* phylogeny drives co-amoxiclav resistance through variable expression of *bla*_TEM-1_

**DOI:** 10.1101/2024.08.12.607562

**Authors:** William Matlock, Gillian Rodger, Emma Pritchard, Matthew Colpus, Natalia Kapel, Lucinda Barrett, Marcus Morgan, Sarah Oakley, Katie L. Hopkins, Aysha Roohi, Drosos Karageorgopoulos, Matthew B. Avison, A. Sarah Walker, Samuel Lipworth, Nicole Stoesser

## Abstract

Co-amoxiclav resistance in *E. coli* is a clinically important phenotype associated with increased mortality. The class A beta-lactamase *bla*_TEM-1_ is often carried by co- amoxiclav-resistant pathogens, but exhibits high phenotypic heterogeneity, making genotype-phenotype predictions challenging. We present a curated dataset of *n*=377 *E. coli* isolates representing all 8 known phylogroups, where the only acquired beta- lactamase is *bla*_TEM-1_. For all isolates, we generate hybrid assemblies and co-amoxiclav MICs, and for a subset (*n*=67/377), *bla*_TEM-1_ qPCR expression data. First, we test whether certain *E. coli* lineages are intrinsically better or worse at expressing *bla*_TEM-1_, for example, due to lineage differences in regulatory systems, which are challenging to directly quantify. Using genotypic features of the isolates (*bla*_TEM-1_ promoter variants and copy number), we develop a hierarchical Bayesian model for *bla*_TEM-1_ expression that controls for phylogeny. We establish that *bla*_TEM-1_ expression intrinsically varies across the phylogeny, with some lineages (e.g. phylogroups B1 and C, ST12) better at expression than others (e.g. phylogroups E and F, ST372). Next, we test whether phylogenetic variation in expression influences the resistance of the isolates. With a second model, we use genotypic features (*bla*_TEM-1_ promoter variants, copy number, duplications; *ampC* promoter variants; efflux pump AcrF presence) to predict isolate MIC, again controlling for phylogeny. Lastly, we use a third model to demonstrate that the phylogenetic influence on *bla*_TEM-1_ expression causally drives the variation in co- amoxiclav MIC. This underscores the importance of incorporating phylogeny into genotype-phenotype predictions, and the study of resistance more generally.
