## Supplementary Table 2 for "*E. coli* phylogeny drives co-amoxiclav resistance through variable expression of *bla*_TEM-1_"

isolate.assembly	contig.assembly	tem1.start	tem1.stop	tem1.strand	promoter.start	promoter.stop	promoter.reference.match	promoter.mismatches	promoter.snv	contig.length	contig.topology	contig.type	tem1.isolate	tem1.replicon	coamox.mic	contig.copy.number	tem1.snv
1	contig_3	83375	84232	-	84445	84230	P3	0	cggcgg	110970	circular	plasmid	1	1	8.2	1.78	TATTTCG
10	2	35961	36818	+	35748	35963	P3	1	cggcga	91943	circular	plasmid	1	1	32.2	1.64	CATGTCG
103	2	71245	72102	-	72315	72100	P3	0	cggcgg	163779	circular	plasmid	1	1	4.2	2.33	TATTTCG
105	contig_4	23223	24080	+	23010	23225	P3	1	cggcga	94241	circular	plasmid	1	1	8.2	2.22	CATGTCG
106	contig_2	36125	36982	-	NA	NA	NA	NA	NA	123330	circular	plasmid	1	1	32.2	2.13	TATTTCG
107	contig_6	179959	180816	-	181029	180814	Pa/b	1	tggcga	206080	circular	plasmid	1	1	>32.2	1.82	CATGTCG
108	2	68434	69291	-	NA	NA	NA	NA	NA	139731	circular	plasmid	1	1	4.2	2.15	TATTTCG
109	contig_2	57793	58650	-	NA	NA	NA	NA	NA	71814	circular	plasmid	2	1	16.2	2.48	TATTTCG
109	contig_5	8893	9750	-	9963	9748	P3	0	cggcgg	93025	circular	plasmid	2	1	16.2	2.32	TATTTCG
11	contig_2	76449	77306	+	NA	NA	NA	NA	NA	131305	circular	plasmid	2	1	32.2	2.14	TATTTCG
11	contig_4	71424	72281	-	72494	72279	P3	0	cggcgg	109138	circular	plasmid	2	1	32.2	1.96	TATTTCG
110	contig_2	3942	4799	+	3729	3944	P3	1	cggcga	144902	circular	plasmid	2	1	>32.2	2.04	CATGTCG
110	contig_3	10591	11448	+	10378	10593	Pa/b	1	tggcga	11597	circular	plasmid	2	1	>32.2	10.78	CATGTCG
115	2	65757	66614	-	66827	66612	P3	0	cggcgg	158291	circular	plasmid	1	1	8.2	1.52	TATTTCG
116	contig_1	5109366	5110223	+	5109153	5109368	Pa/b	1	tggcga	5177505	circular	chromosome	1	1	>32.2	1	CATGTCG
117	2	53293	54150	+	53080	53295	P3	0	cggcgg	141456	circular	plasmid	1	1	32.2	2.14	TATTTCG
119	contig_2	3288	4145	-	4358	4143	P3	1	cggcga	79890	circular	plasmid	1	1	16.2	2.41	CACGTCG
12	contig_2	131783	132640	+	131570	131785	P3	0	cggcgg	148907	circular	plasmid	1	1	8.2	1.69	TATTTCG
120	contig_13	142837	143694	+	142624	142839	P3	0	cggcgg	181713	linear	plasmid	4	4	>32.2	1.9	TATTTCG
120	contig_13	152834	153691	+	152621	152836	P3	0	cggcgg	181713	linear	plasmid	4	4	>32.2	1.9	TATTTCG
120	contig_13	162830	163687	+	162617	162832	P3	0	cggcgg	181713	linear	plasmid	4	4	>32.2	1.9	TATTTCG
120	contig_13	172828	173685	+	172615	172830	P3	0	cggcgg	181713	linear	plasmid	4	4	>32.2	1.9	TATTTCG
121	contig_1	4672182	4673039	+	4671969	4672184	P3	0	cggcgg	4925658	circular	chromosome	1	1	16.2	1	TATTTCG
122	2	57926	58783	-	58996	58781	P3	1	cggcga	142357	circular	plasmid	3	1	16.2	2.2	CATGTCG
122	4	45394	46251	+	45181	45396	P3	1	cggcga	51988	circular	plasmid	3	2	16.2	2.83	CATGTCG
122	4	47189	48046	-	48259	48044	P3	1	cggcga	51988	circular	plasmid	3	2	16.2	2.83	CATGTCG
123	contig_4	62169	63026	-	63239	63024	P3	0	cggcgg	146770	circular	plasmid	1	1	8.2	1.75	TATTTCG
124	contig_4	63025	63882	-	64095	63880	P3	0	cggcgg	117733	linear	plasmid	1	1	8.2	2.2	TATTTCG
125	3	35793	36650	+	35580	35795	P3	1	cggcga	91798	circular	plasmid	1	1	16.2	2.44	CATGTCG
126	contig_2	32317	33174	-	33387	33172	P3	1	cggcga	152056	circular	plasmid	1	1	8.2	3.27	CACGTCG
127	4	12298	13155	-	13368	13153	P3	0	cggcgg	23934	circular	plasmid	1	1	>32.2	12.66	TATTTCG
128	contig_8	25967	26824	+	25754	25969	P3	0	cggcgg	63412	circular	plasmid	1	1	8.2	2.83	TATTTCG
129	2	18347	19204	-	19417	19202	P3	0	cggcgg	138003	circular	plasmid	1	1	8.2	2.07	TATTTCG
131	3	3672	4529	-	4742	4527	P3	0	cggcgg	74009	circular	plasmid	1	1	4.2	4.21	TATTTCG
132	2	59500	60357	+	59287	59502	P3	0	cggcgg	149723	circular	plasmid	1	1	8.2	1.44	TATTTCG
133	contig_1	391619	392476	+	391406	391621	P3	0	cggcgg	5176918	circular	chromosome	1	1	8.2	1	TATTTCG
134	contig_5	65077	65934	+	NA	NA	NA	NA	NA	105686	circular	plasmid	1	1	16.2	2.25	TATTTCG
135	1	77926	78783	-	78996	78781	P3	0	cggcgg	5394178	circular	chromosome	1	1	16.2	1	TATTTCG
136	contig_4	107167	108024	-	108237	108022	P3	0	cggcgg	117912	circular	plasmid	1	1	8.2	2.57	TATTTCG
137	contig_2	1342	2199	+	1129	1344	P3	0	cggcgg	155404	circular	plasmid	2	2	>32.2	2.24	TATTTCG
137	contig_2	6997	7854	+	6784	6999	P3	0	cggcgg	155404	circular	plasmid	2	2	>32.2	2.24	TATTTCG
138	3	52019	52876	+	51806	52021	P3	1	cggcga	108008	circular	plasmid	1	1	16.2	2.67	CATGTCG
139	contig_3	58531	59388	+	58318	58533	P3	0	cggcgg	138222	circular	plasmid	1	1	8.2	1.86	TATTTCG
140	contig_5	144993	145850	-	146063	145848	P3	0	cggcgg	147050	circular	plasmid	1	1	8.2	1.79	TATTTCG
142	1	80508	81365	-	81578	81363	P3	0	cggcgg	5272604	circular	chromosome	1	1	16.2	1	TATTTCG
143	contig_2	54421	55278	+	54208	54423	P3	0	cggcgg	155122	circular	plasmid	1	1	8.2	1.7	TATTTCG
144	contig_2	74640	75497	-	75709	75495	P3	0	cggcgg	88913	circular	plasmid	1	1	16.2	2.93	TATTTCG
145	contig_4	85984	86841	+	85771	85986	P3	0	cggcgg	133467	circular	plasmid	1	1	8.2	1.88	TATTTCG
148	2	54006	54863	-	55076	54861	P3	0	cggcgg	142702	circular	plasmid	1	1	8.2	1.85	TATTTCG
149	5	23045	23902	-	24115	23900	P3	0	cggcgg	36207	circular	plasmid	1	1	8.2	4.37	TATTTCG
151	2	50574	51431	+	50361	50576	P3	0	cggcgg	137508	circular	plasmid	1	1	4.2	2.03	TATTTCG
155	contig_2	72699	73556	+	72486	72701	P3	0	cggcgg	109606	circular	plasmid	1	1	8.2	1.89	TATTTCG
156	2	5760	6617	+	5547	5762	P3	0	cggcgg	80414	circular	plasmid	1	1	32.2	2.76	TATTTCG
157	3	3590	4447	-	4660	4445	P4	0	cggctg	88868	circular	plasmid	1	1	>32.2	3.45	TATTTCG
158	2	81950	82807	+	81737	81952	P3	1	cggcga	155663	circular	plasmid	1	1	>32.2	2.61	CACGTCG
159	contig_2	61540	62397	-	62610	62395	P3	0	cggcgg	138128	circular	plasmid	1	1	16.2	2.04	TATTTCG
16	contig_3	9204	10061	+	NA	NA	NA	NA	NA	11975	linear	plasmid	1	1	16.2	1.67	TATTTCG
162	contig_2	67743	68600	+	67530	67745	P3	0	cggcgg	75528	circular	plasmid	2	1	32.2	2.68	TATTTCG
162	contig_5	151	1008	-	1221	1006	P3	0	cggcgg	112156	circular	plasmid	2	1	32.2	1.93	TATTTCG
164	contig_2	30820	31677	+	30607	30822	P3	0	cggcgg	121930	circular	plasmid	1	1	16.2	1.7	TATTTCG
166	contig_2	36257	37114	+	36044	36259	P3	0	cggcgg	97085	circular	plasmid	1	1	8.2	1.86	TATTTCG
167	contig_1	4749497	4750354	-	4750567	4750352	P3	0	cggcgg	4963370	circular	chromosome	1	1	8.2	1	TATTTCG
170	contig_10	80064	80921	+	79851	80066	P3	0	cggcgg	93099	circular	plasmid	2	1	>32.2	3.92	TATTTCG
170	contig_13	5729	6586	-	6799	6584	Pa/b	0	tggcgg	7107	linear	plasmid	2	1	>32.2	12.21	TATTTCG
174	contig_5	26058	26915	+	25845	26060	P3	1	cggcga	94441	circular	plasmid	1	1	16.2	1.74	CATGTCG
175	contig_14	33137	33994	+	NA	NA	NA	NA	NA	51101	circular	plasmid	1	1	8.2	3.16	CGTGCCA
176	contig_2	5748	6605	-	6818	6603	P3	1	cggcga	93233	circular	plasmid	1	1	16.2	1.62	CATGTCG
177	contig_2	49518	50375	+	NA	NA	NA	NA	NA	139308	circular	plasmid	1	1	>32.2	1.86	TATTTCG
178	contig_1	81268	82125	-	82338	82123	P3	0	cggcgg	147994	circular	plasmid	1	1	8.2	1.68	TATTTCG
179	contig_1	2444151	2445008	-	2445221	2445006	Pa/b	1	tggcga	4874118	circular	chromosome	2	1	>32.2	1	CACGTCG
179	contig_2	5780	6637	-	6850	6635	Pa/b	1	tggcga	10576	circular	plasmid	2	1	>32.2	23.89	CACGTCG
18	contig_3	116124	116981	-	117194	116979	P3	0	cggcgg	148717	circular	plasmid	1	1	8.2	1.54	TATTTCG
182	contig_3	5701	6558	+	5488	5703	P3	0	cggcgg	101884	circular	plasmid	1	1	8.2	2.04	TATTTCG
183	3	20753	21610	+	20540	20755	P3	1	cggcga	84184	linear	plasmid	1	1	32.2	2	CATGTCG
187	contig_1	127327	128184	+	127114	127329	P3	0	cggcgg	4893325	circular	chromosome	1	1	32.2	1	TATTTCG
188	contig_2	17355	18212	+	17142	17357	P3	0	cggcgg	137970	circular	plasmid	1	1	16.2	1.97	TATTTCG
189	contig_4	20846	21703	+	20633	20848	P3	1	cggcga	93872	linear	plasmid	1	1	16.2	2.91	CATGTCG
19	contig_2	104803	105660	+	104590	104805	P3	0	cggcgg	137610	circular	plasmid	1	1	8.2	1.74	TATTTCG
190	contig_7	21154	22011	-	22224	22009	P3	1	cggcga	91890	circular	plasmid	1	1	16.2	1.85	CATGTCG
191	contig_2	90209	91066	-	91279	91064	P3	0	cggcgg	143577	circular	plasmid	1	1	8.2	1.45	TATTTCG
192	contig_2	93703	94560	-	94773	94558	Pa/b	0	tggcgg	145744	circular	plasmid	1	1	>32.2	1.7	TATTTCG
193	contig_2	87262	88119	+	NA	NA	NA	NA	NA	105662	circular	plasmid	1	1	8.2	1.74	TATTTCG
194	2	52981	53838	+	52768	52983	P3	0	cggcgg	139919	circular	plasmid	1	1	8.2	1.82	TATTTCG
197	2	6408	7265	-	7478	7263	P3	1	cggcga	98952	circular	plasmid	1	1	8.2	2.34	CATGTCG
198	contig_2	7089	7946	-	8159	7944	P3	0	cggcgg	169507	circular	plasmid	1	1	8.2	1.64	TATTTCG
199	2	35965	36822	+	35752	35967	P3	2	cgacga	91945	circular	plasmid	1	1	8.2	3.11	CATGTCG
2	contig_2	101534	102391	-	102604	102389	P3	0	cggcgg	131338	circular	plasmid	1	1	16.2	1.74	TATTTCG
200	1	20829	21686	-	21899	21684	P3	0	cggcgg	5172922	circular	chromosome	2	1	8.2	1	TATTTCG
200	3	7577	8434	+	7364	7579	P3	0	cggcgg	68272	circular	plasmid	2	1	8.2	3.98	TATTTCG
201	3	12915	13772	-	13985	13770	P3	0	cggcgg	109090	circular	plasmid	1	1	8.2	1.74	TATTTCG
202	3	35958	36815	+	35745	35960	P3	1	cggcga	91926	circular	plasmid	2	1	>32.2	2.34	CATGTCG
202	4	9101	9958	+	8888	9103	P3	1	cggcga	10108	circular	plasmid	2	1	>32.2	5.16	CATGTCG
203	contig_2	60883	61740	-	61953	61738	P3	1	cggcga	145096	circular	plasmid	1	1	8.2	1.66	CATGTCG
204	2	59516	60373	-	60586	60371	P3	0	cggcgg	147096	circular	plasmid	1	1	8.2	1.53	TATTTCG
205	contig_1	3901489	3902346	+	3901276	3901491	P3	0	cggcgg	5075225	circular	chromosome	1	1	16.2	1	TATTTCG
208	contig_4	27113	27970	-	28183	27968	P3	0	cggcgg	160950	circular	plasmid	1	1	8.2	1.55	TATTTCG
21	3	9679	10536	+	9466	9681	P3	0	cggcgg	101991	linear	plasmid	1	1	<=2.2	2.16	TATTTCG
211	contig_10	3496	4353	-	4566	4351	P3	1	cggcga	9351	linear	plasmid	1	1	16.2	2.94	CACGTCG
213	3	10113	10970	-	11183	10968	P3	0	cggcgg	12312	circular	plasmid	1	1	>32.2	12.8	TATTTCG
214	1	4259229	4260086	+	4259016	4259231	P3	1	cggcga	5293989	circular	chromosome	4	1	>32.2	1	CGTGCCA
214	2	3927	4784	-	4997	4782	P3	1	cggcga	71126	circular	plasmid	4	1	>32.2	4.87	CGTGCCA
214	4	3406	4263	-	4476	4261	P3	1	cggcga	11842	circular	plasmid	4	1	>32.2	20.55	CGTGCCA
214	5	2434	3291	-	3504	3289	P3	1	cggcga	10120	circular	plasmid	4	1	>32.2	21.36	CGTGCCA
216	contig_4	153225	154082	+	153012	153227	P3	0	cggcgg	173393	linear	plasmid	3	3	>32.2	1.93	TATTTCG
216	contig_4	162204	163061	+	161991	162206	P3	0	cggcgg	173393	linear	plasmid	3	3	>32.2	1.93	TATTTCG
216	contig_4	171181	172038	+	170968	171183	P3	0	cggcgg	173393	linear	plasmid	3	3	>32.2	1.93	TATTTCG
217	contig_16	72760	73617	+	72547	72762	P3	0	cggcgg	144002	linear	plasmid	2	1	16.2	3.28	TATTTCG
217	contig_9	16069	16926	-	17139	16924	P3	1	cggcga	61947	linear	plasmid	2	1	16.2	4.06	CACGTCG
219	contig_3	3104	3961	-	4174	3959	P3	0	cggcgg	153850	circular	plasmid	1	1	8.2	1.48	TATTTCG
22	contig_2	17547	18404	-	18617	18402	P3	0	cggcgg	137378	circular	plasmid	1	1	4.2	1.64	TATTTCG
220	2	59256	60113	-	60326	60111	P3	0	cggcgg	147460	circular	plasmid	1	1	8.2	1.94	TATTTCG
222	3	3372	4229	-	4442	4227	P3	0	cggcgg	71766	circular	plasmid	1	1	8.2	3.23	TATTTCG
223	3	9718	10575	+	9505	9720	P3	0	cggcgg	86809	circular	plasmid	1	1	16.2	2.77	TATTTCG
224	contig_5	13213	14070	+	13000	13215	P3	0	cggcgg	84809	circular	plasmid	1	1	8.2	2.51	TATTTCG
225	contig_3	5672	6529	+	5459	5674	P3	1	cggcga	17557	linear	plasmid	1	1	8.2	2.52	CACGTCG
227	contig_2	59814	60671	-	NA	NA	NA	NA	NA	138132	circular	plasmid	1	1	>32.2	2.5	TATTTCG
229	contig_4	133049	133906	+	132836	133051	P3	0	cggcgg	149467	circular	plasmid	1	1	32.2	1.58	TATTTCG
23	contig_5	65696	66553	-	66766	66551	P3	1	cggcga	87306	circular	plasmid	1	1	16.2	2.15	CGTGCCA
230	2	50854	51711	+	50641	50856	P3	1	cggcga	136414	circular	plasmid	1	1	8.2	1.86	CACGTCG
233	1	4837782	4838639	+	4837569	4837784	Pa/b	1	tggcga	5220080	circular	chromosome	1	1	>32.2	1	CATGTCG
236	contig_4	13426	14283	+	13213	13428	P3	0	cggcgg	112637	circular	plasmid	1	1	16.2	1.49	TATTTCG
237	contig_1	1906520	1907377	-	1907590	1907375	P3	1	cggcga	5123796	circular	chromosome	1	1	4.2	1	CGTGCCA
238	contig_2	80325	81182	+	80112	80327	P3	0	cggcgg	147056	circular	plasmid	1	1	16.2	1.39	TATTTCG
239	3	15034	15891	+	14821	15036	P3	0	cggcgg	93091	linear	plasmid	2	1	32.2	2.92	TATTTCG
239	4	11795	12652	+	11582	11797	P3	1	cggcga	87333	circular	plasmid	2	1	32.2	2.77	CGTGCCA
24	1	91220	92077	+	NA	NA	NA	NA	NA	5090751	circular	chromosome	1	1	8.2	1	TATTTCG
240	contig_2	59011	59868	+	58798	59013	P3	0	cggcgg	73486	circular	plasmid	1	1	32.2	10.55	TATTTCG
241	2	1887	2744	-	2957	2742	P3	1	cggcga	112317	circular	plasmid	1	1	8.2	2.93	CGTGCCA
242	contig_1	13083	13940	+	12870	13085	P3	0	cggcgg	4968518	circular	chromosome	1	1	8.2	1	TATTTCG
243	2	117925	118782	+	117712	117927	P3	0	cggcgg	168648	circular	plasmid	1	1	8.2	1.55	TATTTCG
244	2	52438	53295	-	53508	53293	P3	1	cggcga	139212	circular	plasmid	1	1	8.2	1.61	CATGTCG
245	2	52438	53295	-	53508	53293	P3	2	cagcga	136868	circular	plasmid	2	1	16.2	1.76	CATGTCG
245	3	7022	7879	-	8092	7877	P3	0	cggcgg	45040	circular	plasmid	2	1	16.2	2.51	TATTTCG
246	2	48325	49182	-	49395	49180	P3	0	cggcgg	148983	circular	plasmid	1	1	8.2	2.67	TATTTCG
247	3	3300	4157	-	4370	4155	P3	0	cggcgg	70100	circular	plasmid	1	1	8.2	2.9	TATTTCG
248	2	69370	70227	+	69157	69372	P3	0	cggcgg	143651	circular	plasmid	1	1	8.2	2.02	TATTTCG
25	contig_1	3330626	3331483	+	3330413	3330628	Pa/b	1	tggcga	4884086	circular	chromosome	1	1	32.2	1	CACGTCG
250	2	35945	36802	+	35732	35947	P3	1	cggcga	91945	circular	plasmid	2	1	16.2	2.39	CATGTCG
250	3	2660	3517	-	3730	3515	P3	1	cggcga	10119	circular	plasmid	2	1	16.2	9.83	CATGTCG
252	contig_7	28622	29479	-	29692	29477	P3	0	cggcgg	131248	circular	plasmid	1	1	>32.2	1.99	TATTTCG
253	1	3130333	3131190	-	3131403	3131188	P3	0	cggcgg	5093771	circular	chromosome	2	1	32.2	1	TATTTCG
253	2	61196	62053	+	60983	61198	P3	1	cggcga	137038	circular	plasmid	2	1	32.2	2.21	CACGTCG
255	3	39394	40251	+	39181	39396	P3	1	cggcga	95395	circular	plasmid	2	2	16.2	1.87	CATGTCG
255	3	5266	6123	-	6336	6121	P3	0	cggcgg	95395	circular	plasmid	2	2	16.2	1.87	TATTTCG
256	contig_1	4390303	4391160	-	4391373	4391158	P3	0	cggcgg	5153363	circular	chromosome	1	1	16.2	1	TATTTCG
257	contig_2	71760	72617	-	72830	72615	P3	1	cggcga	172044	circular	plasmid	1	1	4.2	1.48	CACGTCG
259	contig_1	92946	93803	-	94016	93801	P3	0	cggcgg	143497	linear	plasmid	2	1	32.2	2.51	TATTTCG
259	contig_4	82721	83578	-	83791	83576	P3	1	cggcga	87518	circular	plasmid	2	1	32.2	4.08	CACGTCG
260	contig_1	407400	408257	+	407187	407402	P3	0	cggcgg	5004930	circular	chromosome	1	1	8.2	1	TATTTCG
262	2	93450	94307	-	94520	94305	P3	0	cggcgg	145252	circular	plasmid	1	1	16.2	1.85	TATTTCG
263	contig_1	522	1379	+	309	524	P3	0	cggcgg	9798	circular	plasmid	5	1	>32.2	5.56	TATTTCG
263	contig_2	4918465	4919322	+	4918252	4918467	P3	0	cggcgg	4980169	circular	chromosome	5	4	>32.2	1	TATTTCG
263	contig_2	4928266	4929123	+	4928053	4928268	P3	0	cggcgg	4980169	circular	chromosome	5	4	>32.2	1	TATTTCG
263	contig_2	4938067	4938924	+	4937854	4938069	P3	0	cggcgg	4980169	circular	chromosome	5	4	>32.2	1	TATTTCG
263	contig_2	4947866	4948723	+	4947653	4947868	P3	0	cggcgg	4980169	circular	chromosome	5	4	>32.2	1	TATTTCG
264	contig_4	7390	8247	-	8460	8245	P3	0	cggcgg	155706	circular	plasmid	1	1	8.2	1.5	TATTTCG
265	contig_1	4032946	4033803	-	4034016	4033801	Pa/b	0	tggcgg	4911682	circular	chromosome	6	4	>32.2	1	TATTTCG
265	contig_1	4040598	4041455	-	4041668	4041453	Pa/b	0	tggcgg	4911682	circular	chromosome	6	4	>32.2	1	TATTTCG
265	contig_1	4048251	4049108	-	4049321	4049106	Pa/b	0	tggcgg	4911682	circular	chromosome	6	4	>32.2	1	TATTTCG
265	contig_1	4055902	4056759	-	4056972	4056757	Pa/b	0	tggcgg	4911682	circular	chromosome	6	4	>32.2	1	TATTTCG
265	contig_2	537	1394	-	1607	1392	Pa/b	0	tggcgg	15305	circular	plasmid	6	2	>32.2	3.33	TATTTCG
265	contig_2	8190	9047	-	9260	9045	Pa/b	0	tggcgg	15305	circular	plasmid	6	2	>32.2	3.33	TATTTCG
266	1	2877429	2878286	-	2878499	2878284	P3	0	cggcgg	5255441	circular	chromosome	1	1	16.2	1	TATTTCG
267	contig_2	18366	19223	-	19436	19221	P3	0	cggcgg	109303	circular	plasmid	1	1	8.2	1.62	TATTTCG
268	contig_13	566	1423	+	353	568	P3	0	cggcgg	88092	linear	plasmid	1	1	8.2	3.98	TATTTCG
270	contig_3	2467	3324	+	NA	NA	NA	NA	NA	18388	circular	plasmid	1	1	8.2	1.74	TATTTCG
272	3	10635	11492	-	11705	11490	P3	0	cggcgg	12833	circular	plasmid	1	1	>32.2	11.93	TATTTCG
273	3	46958	47815	-	48028	47813	P3	0	cggcgg	69194	circular	plasmid	1	1	>32.2	4.26	TATTTCG
274	2	54828	55685	-	55898	55683	P3	0	cggcgg	146872	circular	plasmid	1	1	8.2	2.35	TATTTCG
275	3	9718	10575	+	9505	9720	P3	0	cggcgg	90511	circular	plasmid	1	1	32.2	3.63	TATTTCG
276	contig_4	6795	7652	-	7865	7650	P3	1	cggcga	11595	circular	plasmid	2	1	32.2	9.88	CATGTCG
276	contig_5	75914	76771	+	75701	75916	P3	1	cggcga	144928	circular	plasmid	2	1	32.2	1.77	CATGTCG
277	contig_3	127386	128243	-	128456	128241	P3	0	cggcgg	147043	circular	plasmid	2	1	16.2	1.73	TATTTCG
277	contig_4	46590	47447	-	47660	47445	P3	0	cggcgg	50965	circular	plasmid	2	1	16.2	3.09	TATTTCG
279	contig_1	1486520	1487377	+	1486307	1486522	P3	1	cggcga	5161075	circular	chromosome	1	1	8.2	1	CACGTCG
28	3	35936	36793	+	35732	35938	Pc/Pd	4	-ggcga	91927	circular	plasmid	1	1	>32.2	2.12	CATGTCG
280	2	3895	4752	-	NA	NA	NA	NA	NA	163902	linear	plasmid	1	1	8.2	2.51	TATTTCG
281	2	67539	68396	-	68609	68394	P3	0	cggcgg	160456	circular	plasmid	3	3	>32.2	2.18	TATTTCG
281	2	76103	76960	-	77173	76958	P3	0	cggcgg	160456	circular	plasmid	3	3	>32.2	2.18	TATTTCG
281	2	84667	85524	-	85737	85522	P3	0	cggcgg	160456	circular	plasmid	3	3	>32.2	2.18	TATTTCG
282	contig_3	43859	44716	-	44929	44714	P3	0	cggcgg	78177	circular	plasmid	1	1	8.2	1.75	TATTTCG
283	5	5568	6425	+	5355	5570	P3	1	cggcga	11744	circular	plasmid	1	1	8.2	2.85	CGTGCCA
284	2	61431	62288	+	61218	61433	P3	0	cggcgg	138055	circular	plasmid	1	1	8.2	2.03	TATTTCG
285	2	70205	71062	+	69992	70207	Pa/b	1	tggcga	158988	circular	plasmid	1	1	>32.2	2.2	CATGTCG
286	2	59500	60357	+	59287	59502	P3	0	cggcgg	151663	circular	plasmid	1	1	4.2	1.56	TATTTCG
287	contig_2	41521	42378	-	42591	42376	P3	1	cggcga	95240	circular	plasmid	1	1	4.2	2.09	CGTGCCA
288	contig_4	58881	59738	+	58668	58883	P3	0	cggcgg	134883	circular	plasmid	1	1	8.2	1.45	TATTTCG
29	contig_6	18141	18998	+	17928	18143	P3	1	cggcga	89757	linear	plasmid	1	1	16.2	2.01	CATGTCG
292	contig_2	89350	90207	-	90420	90205	P3	0	cggcgg	148504	circular	plasmid	1	1	16.2	3.1	TATTTCG
294	3	38280	39137	+	38067	38282	P3	1	cggcga	94247	circular	plasmid	1	1	8.2	2.37	CATGTCG
295	1	3243171	3244028	+	3242958	3243173	P3	0	cggcgg	5064248	circular	chromosome	1	1	8.2	1	TATTTCG
296	2	6587	7444	+	6374	6589	P3	1	cggcga	107821	circular	plasmid	1	1	8.2	2.69	CATGTCG
297	contig_1	2256118	2256975	+	2255905	2256120	P3	0	cggcgg	5116362	circular	chromosome	2	1	>32.2	1	TATTTCG
297	contig_2	5686	6543	+	5473	5688	Pa/b	0	tggcgg	114324	circular	plasmid	2	1	>32.2	1.78	TATTTCG
299	contig_2	94266	95123	+	94053	94268	P3	0	cggcgg	158249	circular	plasmid	1	1	4.2	1.34	TATTTCG
3	contig_2	158583	159440	+	NA	NA	NA	NA	NA	219423	circular	plasmid	1	1	8.2	1.93	TATTTCG
30	2	69750	70607	-	70820	70605	P3	0	cggcgg	147484	circular	plasmid	1	1	4.2	2.08	TATTTCG
301	2	42343	43200	+	42130	42345	P3	0	cggcgg	120035	circular	plasmid	2	1	16.2	2.66	TATTTCG
301	3	25009	25866	+	24796	25011	P3	0	cggcgg	86804	circular	plasmid	2	1	16.2	2.79	TATTTCG
302	contig_1	404922	405779	-	NA	NA	NA	NA	NA	5119017	circular	chromosome	1	1	4.2	1	TATTTCG
305	2	52438	53295	-	53508	53293	P3	1	cggcga	136869	circular	plasmid	1	1	8.2	1.79	CATGTCG
307	2	9718	10575	+	9505	9720	P3	0	cggcgg	90502	circular	plasmid	1	1	32.2	3.28	TATTTCG
31	contig_2	510	1367	-	1580	1365	P3	0	cggcgg	139992	circular	plasmid	1	1	>32.2	2	TATTTCG
310	2	63577	64434	+	63364	63579	P3	0	cggcgg	102182	circular	plasmid	1	1	8.2	2.31	TATTTCG
311	3	3323	4180	-	4393	4178	P3	0	cggcgg	25522	linear	plasmid	1	1	32.2	1.48	TATTTCG
313	contig_1	4841438	4842295	+	4841225	4841440	P3	0	cggcgg	5094653	circular	chromosome	1	1	16.2	1	TATTTCG
314	1	4657528	4658385	+	4657315	4657530	Pa/b	0	tggcgg	4990479	circular	chromosome	1	1	>32.2	1	TATTTCG
315	2	30482	31339	-	31552	31337	P4	0	cggctg	99856	circular	plasmid	2	1	>32.2	3.13	TATTTCG
315	3	3372	4229	-	4442	4227	P4	0	cggctg	71699	circular	plasmid	2	1	>32.2	3.32	TATTTCG
316	contig_2	62428	63285	+	62215	62430	P3	0	cggcgg	147045	circular	plasmid	1	1	8.2	1.4	TATTTCG
317	3	36047	36904	+	35834	36049	P3	1	cggcga	92598	circular	plasmid	1	1	>32.2	2.62	CATGTCG
32	contig_2	40046	40903	-	41116	40901	P3	0	cggcgg	106698	circular	plasmid	1	1	32.2	2.05	TATTTCG
320	contig_1	499595	500452	-	NA	NA	NA	NA	NA	5157522	circular	chromosome	2	1	32.2	1	TATTTCG
320	contig_3	86173	87030	-	87243	87028	P3	1	cggcga	106248	circular	plasmid	2	1	32.2	2.82	CATGTCG
322	3	5098	5955	+	4885	5100	P3	0	cggcgg	81586	circular	plasmid	1	1	8.2	2.68	TATTTCG
324	contig_2	58743	59600	+	58530	58745	P3	0	cggcgg	143361	circular	plasmid	1	1	8.2	1.4	TATTTCG
328	2	122078	122935	-	123148	122933	P3	0	cggcgg	133032	linear	plasmid	1	1	8.2	2.18	TATTTCG
329	contig_2	139620	140477	+	139407	139622	P3	0	cggcgg	148498	linear	plasmid	2	2	>32.2	2.01	TATTTCG
329	contig_2	147558	148415	+	147345	147560	P3	0	cggcgg	148498	linear	plasmid	2	2	>32.2	2.01	TATTTCG
33	contig_2	63960	64817	+	63747	63962	P3	0	cggcgg	134787	circular	plasmid	1	1	8.2	1.93	TATTTCG
330	contig_1	4413647	4414504	+	NA	NA	NA	NA	NA	5157537	circular	chromosome	2	1	32.2	1	TATTTCG
330	contig_2	86183	87040	-	87253	87038	P3	1	cggcga	106257	circular	plasmid	2	1	32.2	2.82	CATGTCG
331	contig_2	3943	4800	+	3730	3945	P3	1	cggcga	4949	linear	plasmid	3	1	32.2	22.61	CATGTCG
331	contig_3	3945	4802	+	3732	3947	P3	1	cggcga	11928	circular	plasmid	3	1	32.2	20.2	CATGTCG
331	contig_4	151	1008	-	1221	1006	P3	1	cggcga	93904	circular	plasmid	3	1	32.2	4.42	CATGTCG
332	contig_1	4573966	4574823	+	NA	NA	NA	NA	NA	5280612	circular	chromosome	1	1	8.2	1	TATTTCG
333	contig_8	65741	66598	-	66811	66596	P3	0	cggcgg	74380	circular	plasmid	1	1	8.2	2.02	TATTTCG
334	contig_2	79553	80410	+	79340	79555	P3	0	cggcgg	85110	circular	plasmid	1	1	8.2	1.93	TATTTCA
336	contig_2	26566	27423	-	27636	27421	P3	1	cggcga	97155	circular	plasmid	1	1	32.2	2.21	CATGTCG
339	2	46983	47840	-	48053	47838	P3	1	cggcga	131414	circular	plasmid	1	1	8.2	1.7	CATGTCG
34	contig_2	28029	28886	+	27816	28031	P3	1	cggcga	97744	circular	plasmid	3	1	>32.2	3	CATGTCG
34	contig_6	12983	13840	-	13970	13838	P3	0	cggcgg	13970	linear	plasmid	3	2	>32.2	8.52	TATTTCG
34	contig_6	3108	3965	-	4178	3963	P3	0	cggcgg	13970	linear	plasmid	3	2	>32.2	8.52	TATTTCG
340	contig_1	1754130	1754987	+	1753917	1754132	P3	1	cggcga	4858508	circular	chromosome	1	1	8.2	1	CACGTCG
341	contig_3	76284	77141	-	77354	77139	P3	0	cggcgg	147057	circular	plasmid	1	1	8.2	1.57	TATTTCG
342	contig_2	46569	47426	+	46356	46571	P3	0	cggcgg	155123	circular	plasmid	1	1	8.2	1.52	TATTTCG
343	contig_2	65056	65913	-	NA	NA	NA	NA	NA	134115	circular	plasmid	1	1	>32.2	2.49	TATTTCG
344	contig_3	30686	31543	-	31756	31541	P3	0	cggcgg	152236	circular	plasmid	1	1	8.2	1.9	TATTTCG
345	2	60829	61686	-	61899	61684	P3	0	cggcgg	148410	circular	plasmid	1	1	8.2	1.57	TATTTCG
347	1	4960607	4961464	-	4961677	4961462	P3	0	cggcgg	5265611	circular	chromosome	1	1	32.2	1	TATTTCG
35	contig_2	89215	90072	+	89002	89217	P3	0	cggcgg	150117	circular	plasmid	1	1	8.2	1.73	TATTTCG
351	contig_3	83662	84519	+	83449	83664	P3	0	cggcgg	145129	linear	plasmid	1	1	16.2	2.92	TATTTCG
353	contig_4	83738	84595	+	83525	83740	P3	1	cggcga	100972	circular	plasmid	1	1	16.2	3.4	CATGTCG
355	contig_2	65435	66292	-	66505	66290	P3	0	cggcgg	152474	circular	plasmid	1	1	16.2	1.98	TATTTCG
358	contig_8	17326	18183	-	18396	18181	P3	0	cggcgg	68895	circular	plasmid	1	1	<=2.2	2.85	TATTTCG
363	5	18499	19356	+	18286	18501	P3	0	cggcgg	20188	circular	plasmid	2	1	>32.2	7.39	TATTTCG
363	7	236	1093	+	23	238	P3	0	cggcgg	1105	linear	plasmid	2	1	>32.2	8.94	TATTTCG
365	2	65805	66662	+	65592	65807	P3	0	cggcgg	155863	circular	plasmid	1	1	32.2	1.64	TATTTCG
366	2	61265	62122	-	62335	62120	P3	0	cggcgg	130578	circular	plasmid	1	1	16.2	1.95	TATTTCG
37	2	9320	10177	+	9107	9322	P3	0	cggcgg	92570	circular	plasmid	1	1	32.2	2.68	TATTTCG
370	2	61124	61981	-	62194	61979	P3	1	cggcga	171428	circular	plasmid	1	1	16.2	2.13	CATGTCG
371	2	12726	13583	-	13796	13581	P3	0	cggcgg	110877	linear	plasmid	1	1	8.2	2.11	TATTTCG
373	contig_1	395805	396662	-	NA	NA	NA	NA	NA	5265142	circular	chromosome	1	1	4.2	1	TATTTCG
375	2	119926	120783	+	119713	119928	P3	0	cggcgg	146838	circular	plasmid	1	1	16.2	1.93	TATTTCG
38	1	5059426	5060283	+	5059213	5059428	Pa/b	1	tggcga	5093825	circular	chromosome	1	1	>32.2	1	CACGTCG
380	3	47016	47873	+	46803	47018	P3	1	cggcga	102998	circular	plasmid	1	1	32.2	2.18	CATGTCG
382	contig_2	44603	45460	+	44390	44605	P3	0	cggcgg	135754	circular	plasmid	1	1	8.2	1.78	TATTTCG
385	contig_2	56970	57827	-	58040	57825	Pa/b	1	tggcga	75209	circular	plasmid	2	1	>32.2	2.11	CACGTCG
385	contig_3	20756	21613	+	20543	20758	P3	1	cggcga	55878	circular	plasmid	2	1	>32.2	3.08	CGTGCCA
386	contig_2	5768	6625	+	5555	5770	P3	1	cggcga	91889	circular	plasmid	1	1	8.2	2.23	CATGTCG
387	contig_7	49907	50764	-	50977	50762	P3	0	cggcgg	94767	circular	plasmid	1	1	8.2	2.38	TATTTCG
388	contig_2	107409	108266	+	107196	107411	P3	0	cggcgg	172815	circular	plasmid	1	1	16.2	1.75	TATTTCG
389	contig_4	60692	61549	+	NA	NA	NA	NA	NA	118890	circular	plasmid	1	1	16.2	1.93	TATTTCG
39	2	65004	65861	-	66074	65859	P3	0	cggcgg	155747	circular	plasmid	1	1	8.2	1.63	TATTTCG
393	2	46389	47246	-	47459	47244	P3	0	cggcgg	126913	circular	plasmid	1	1	16.2	1.95	TATTTCG
394	contig_7	23904	24761	+	23691	23906	P3	0	cggcgg	99824	circular	plasmid	1	1	16.2	2.08	TATTTCG
396	contig_2	85249	86106	+	85036	85251	P3	0	cggcgg	166866	circular	plasmid	1	1	8.2	1.84	TATTTCG
398	3	3372	4229	-	4442	4227	P3	0	cggcgg	83957	circular	plasmid	1	1	8.2	3.2	TATTTCG
399	2	46553	47410	-	47623	47408	P3	0	cggcgg	106153	circular	plasmid	1	1	16.2	2.41	TATTTCG
40	2	57926	58783	-	58996	58781	P3	1	cggcga	142357	circular	plasmid	1	1	8.2	1.77	CATGTCG
400	2	41331	42188	+	41118	41333	P3	0	cggcgg	124478	circular	plasmid	1	1	16.2	1.99	TATTTCG
401	2	87076	87933	+	86863	87078	P3	1	cggcga	138397	circular	plasmid	3	1	32.2	3.23	CATGTCG
401	3	39449	40306	+	39236	39451	P3	1	cggcga	95426	circular	plasmid	3	1	32.2	3.28	CATGTCG
401	4	8075	8932	+	7862	8077	P3	1	cggcga	68566	circular	plasmid	3	1	32.2	4.27	CACGTCG
402	1	3374305	3375162	-	NA	NA	NA	NA	NA	5239969	circular	chromosome	2	1	>32.2	1	TATTTCG
402	3	5462	6319	-	6532	6317	Pa/b	0	tggcgg	87380	circular	plasmid	2	1	>32.2	2.37	TATTTCG
403	contig_8	36844	37701	+	36631	36846	P3	0	cggcgg	44630	circular	plasmid	1	1	16.2	3.25	TATTTCG
404	3	35818	36675	+	35605	35820	P3	1	cggcga	91805	circular	plasmid	1	1	8.2	3.28	CATGTCG
406	contig_2	121317	122174	-	122387	122172	P3	0	cggcgg	152240	circular	plasmid	1	1	8.2	1.84	TATTTCG
408	contig_2	85770	86627	+	85557	85772	P3	0	cggcgg	162279	circular	plasmid	1	1	32.2	2.05	TATTTCG
41	contig_11	80572	81429	+	80359	80574	P3	0	cggcgg	93802	circular	plasmid	1	1	4.2	2.32	TATTTCG
410	contig_7	64516	65373	-	65586	65371	P3	1	cggcga	82457	linear	plasmid	1	1	16.2	2.43	CATGTCG
411	contig_5	78723	79580	-	79793	79578	P3	0	cggcgg	114976	circular	plasmid	1	1	32.2	2.92	TATTTCG
412	3	14271	15128	-	15341	15126	P3	0	cggcgg	115007	circular	plasmid	1	1	>32.2	2.51	TATTTCG
413	2	10143	11000	+	9930	10145	P3	0	cggcgg	98993	circular	plasmid	1	1	16.2	2.29	TATTTCG
414	2	57696	58553	+	57483	57698	P3	0	cggcgg	115845	circular	plasmid	1	1	8.2	1.85	TATTTCG
415	2	11436	12293	-	12506	12291	P3	1	cggcga	79042	circular	plasmid	1	1	8.2	2.22	CATGTCG
416	2	46389	47246	-	47459	47244	P3	0	cggcgg	140699	circular	plasmid	1	1	16.2	2.6	TATTTCG
417	1	111824	112681	-	NA	NA	NA	NA	NA	5321910	circular	chromosome	1	1	8.2	1	TATTTCG
419	contig_4	7120	7977	+	6907	7122	P3	1	cggcga	10635	linear	plasmid	3	1	32.2	5.37	CACGTCG
419	contig_5	17113	17970	-	18183	17968	P3	0	cggcgg	78564	circular	plasmid	3	1	32.2	2.09	TATGTCG
419	contig_6	167	1024	-	1237	1022	P3	1	cggcga	87488	circular	plasmid	3	1	32.2	3.45	CACGTCG
42	contig_5	65946	66803	+	65733	65948	P3	0	cggcgg	93528	circular	plasmid	1	1	>32.2	14.73	TATTTCG
420	2	65762	66619	-	66832	66617	P3	0	cggcgg	158297	circular	plasmid	3	1	>32.2	2.2	TATTTCG
420	4	54676	55533	+	54463	54678	P3	0	cggcgg	64972	linear	plasmid	3	1	>32.2	2.41	TATTTCG
420	6	32747	33604	+	32534	32749	P3	0	cggcgg	36207	circular	plasmid	3	1	>32.2	5.05	TATTTTG
421	contig_8	55777	56634	+	55564	55779	P3	0	cggcgg	223406	circular	plasmid	1	1	4.2	2.03	TATTTCG
422	contig_2	33655	34512	-	34725	34510	P3	0	cggcgg	137792	circular	plasmid	1	1	4.2	1.79	TATTTCG
423	1	2522728	2523585	-	2523798	2523583	P3	0	cggcgg	5216131	circular	chromosome	1	1	<=2.2	1	TATTTCG
424	2	66921	67778	-	67991	67776	P3	0	cggcgg	134770	circular	plasmid	1	1	16.2	3.04	TATTTCG
425	3	35938	36795	+	35725	35940	P3	1	cggcga	91915	circular	plasmid	1	1	16.2	2.28	CATGTCG
426	2	47351	48208	-	48421	48206	P3	0	cggcgg	142282	circular	plasmid	1	1	8.2	2.64	TATTTCG
427	contig_2	100118	100975	+	99905	100120	P3	0	cggcgg	107378	circular	plasmid	1	1	16.2	2.01	TATTTCG
429	contig_1	1128805	1129662	+	1128592	1128807	Pa/b	0	tggcgg	4819785	circular	chromosome	1	1	>32.2	1	TATTTCG
430	contig_2	44090	44947	-	45160	44945	P3	0	cggcgg	134358	circular	plasmid	1	1	8.2	1.69	TATTTCG
433	contig_11	27836	28693	-	NA	NA	NA	NA	NA	44594	circular	plasmid	1	1	32.2	3.92	TATTTCG
434	contig_3	112385	113242	+	112172	112387	P3	0	cggcgg	133730	linear	plasmid	1	1	4.2	1.88	TATTTCG
435	2	46389	47246	-	47459	47244	P3	0	cggcgg	144977	circular	plasmid	1	1	8.2	1.84	TATTTCG
436	3	5093	5950	+	4880	5095	P3	0	cggcgg	11848	circular	plasmid	1	1	32.2	9.75	TATTTCG
438	2	36426	37283	+	36213	36428	P3	0	cggcgg	155272	circular	plasmid	1	1	8.2	1.74	TATTTCG
439	3	7184	8041	+	6971	7186	P3	0	cggcgg	9587	circular	plasmid	1	1	>32.2	7.3	TATTTCG
44	contig_4	80317	81174	+	80104	80319	P3	0	cggcgg	147062	circular	plasmid	1	1	8.2	1.68	TATTTCG
440	contig_5	90849	91706	-	91919	91704	Pa/b	1	tggcga	101030	circular	plasmid	1	1	>32.2	2.32	CATGTCG
442	1	4796027	4796884	+	4795814	4796029	Pa/b	1	tggcga	5178325	circular	chromosome	1	1	>32.2	1	CATGTCG
443	contig_2	538	1395	-	1608	1393	P3	0	cggcgg	7938	circular	plasmid	3	1	>32.2	3.06	TATTTCG
443	contig_5	14484	15341	+	14271	14486	P3	0	cggcgg	154991	circular	plasmid	3	2	>32.2	1.89	TATTTCG
443	contig_5	6544	7401	+	6331	6546	P3	0	cggcgg	154991	circular	plasmid	3	2	>32.2	1.89	TATTTCG
444	2	123068	123925	+	122855	123070	P3	0	cggcgg	135149	circular	plasmid	1	1	16.2	2.15	TATTTCG
445	contig_8	8278	9135	+	8065	8280	P3	0	cggcgg	20309	linear	plasmid	1	1	8.2	2.29	TATTTCG
446	2	49450	50307	+	49237	49452	P3	0	cggcgg	139280	circular	plasmid	1	1	8.2	1.86	TATTTCG
447	contig_2	29429	30286	+	29216	29431	P3	0	cggcgg	98024	circular	plasmid	1	1	>32.2	1.64	TATTTCG
448	1	78523	79380	-	79593	79378	P3	0	cggcgg	5240680	circular	chromosome	1	1	16.2	1	TATTTCG
449	contig_2	88697	89554	+	88484	88699	P3	0	cggcgg	158243	circular	plasmid	1	1	32.2	1.75	TATTTCG
451	contig_11	15773	16630	+	15560	15775	P3	0	cggcgg	87782	circular	plasmid	1	1	32.2	2.29	TATTTCG
454	2	64369	65226	-	65439	65224	P3	0	cggcgg	142157	circular	plasmid	1	1	8.2	3.01	TATTTCG
455	contig_1	2881352	2882209	+	NA	NA	NA	NA	NA	5265092	circular	chromosome	1	1	4.2	1	TATTTCG
456	2	21498	22355	+	NA	NA	NA	NA	NA	85501	circular	plasmid	1	1	16.2	1.98	TATTTCG
457	contig_1	2920809	2921666	+	2920596	2920811	Pa/b	1	tggcga	5112419	circular	chromosome	1	1	>32.2	1	CACGTCG
459	contig_2	62449	63306	-	63519	63304	P3	0	cggcgg	148904	circular	plasmid	1	1	8.2	1.57	TATTTCG
46	2	46293	47150	+	NA	NA	NA	NA	NA	147167	circular	plasmid	1	1	8.2	1.95	TATTTCG
460	3	6110	6967	-	7180	6965	P3	0	cggcgg	10909	circular	plasmid	2	1	>32.2	10.46	TATTTCG
460	4	5270	6127	-	6340	6125	P3	0	cggcgg	10069	circular	plasmid	2	1	>32.2	11.02	TATTTCG
461	contig_6	87804	88661	-	88874	88659	P3	0	cggcgg	95988	circular	plasmid	1	1	8.2	1.15	TATTTCG
462	contig_2	34295	35152	-	35365	35150	P3	1	cggcga	103253	circular	plasmid	1	1	16.2	1.68	CATGTCG
463	2	59516	60373	-	60586	60371	P3	0	cggcgg	148949	circular	plasmid	1	1	8.2	1.54	TATTTCG
464	2	65757	66614	-	66827	66612	P3	0	cggcgg	158291	circular	plasmid	1	1	8.2	2.47	TATTTCG
466	contig_7	5888	6745	-	6958	6743	P3	0	cggcgg	135217	circular	plasmid	1	1	16.2	2.29	TATTTCG
468	3	2940	3797	-	4010	3795	P3	0	cggcgg	7960	linear	plasmid	1	1	>32.2	26.55	TATTTCG
469	contig_2	125205	126062	-	126275	126060	P3	0	cggcgg	127117	circular	plasmid	1	1	16.2	2.31	TATTTCG
470	contig_2	58176	59033	+	57963	58178	P3	0	cggcgg	111085	circular	plasmid	1	1	16.2	2.07	TATTTCG
471	2	66533	67390	-	67603	67388	P3	0	cggcgg	159067	circular	plasmid	1	1	32.2	1.75	TATTTCG
472	contig_1	4593545	4594402	+	NA	NA	NA	NA	NA	5299554	circular	chromosome	1	1	8.2	1	TATTTCG
474	3	5552	6409	+	5339	5554	P3	0	cggcgg	95528	circular	plasmid	1	1	8.2	1.77	TATTTCG
475	contig_2	58296	59153	+	58083	58298	P3	0	cggcgg	152182	circular	plasmid	1	1	8.2	1.76	TATTTCG
476	3	37635	38492	+	37422	37637	P3	1	cggcga	93611	circular	plasmid	1	1	16.2	2.73	CATGTCG
477	3	12523	13380	+	12310	12525	Pa/b	0	tggcgg	92793	circular	plasmid	1	1	32.2	2.79	TATTTCG
478	contig_2	62449	63306	-	63519	63304	P3	0	cggcgg	147053	circular	plasmid	1	1	8.2	1.7	TATTTCG
479	2	60829	61686	-	61899	61684	P3	0	cggcgg	148336	circular	plasmid	1	1	8.2	1.76	TATTTCG
480	2	16431	17288	-	17501	17286	P3	0	cggcgg	41150	circular	plasmid	1	1	4.2	3.63	TATTTCG
481	contig_2	34580	35437	+	34367	34582	P3	0	cggcgg	133217	linear	plasmid	1	1	8.2	2.27	TATTTCG
482	contig_2	15634	16491	-	NA	NA	NA	NA	NA	155559	circular	plasmid	1	1	32.2	2.41	TATTTCG
483	contig_2	99636	100493	+	NA	NA	NA	NA	NA	105607	circular	plasmid	1	1	4.2	2.68	TATTTCG
485	contig_1	300150	301007	+	299937	300152	Pa/b	1	tggcga	5109670	circular	chromosome	1	1	>32.2	1	CACGTCG
486	3	7371	8228	+	7158	7373	P3	1	cggcga	74564	circular	plasmid	1	1	16.2	3.29	CACGTCG
487	contig_1	4371608	4372465	-	4372678	4372463	P3	0	cggcgg	5227590	circular	chromosome	1	1	8.2	1	TATTTCG
488	3	53404	54261	+	53191	53406	P3	1	cggcga	68923	linear	plasmid	1	1	16.2	3.34	CACGTCG
489	3	14268	15125	+	14055	14270	P3	1	cggcga	89766	circular	plasmid	1	1	16.2	3	CATGTCG
49	2	41087	41944	+	40874	41089	P3	0	cggcgg	126053	circular	plasmid	2	1	32.2	2.2	TATTTCG
49	3	35807	36664	+	35594	35809	P3	1	cggcga	91831	circular	plasmid	2	1	32.2	2.56	CATGTCG
490	1	68969	69826	-	70039	69824	Pa/b	0	tggcgg	5211834	circular	chromosome	1	1	>32.2	1	TATTTCG
492	2	69528	70385	+	69315	69530	P3	0	cggcgg	149035	circular	plasmid	2	1	16.2	2.62	TATTTCG
492	3	11041	11898	+	10828	11043	P3	1	cggcga	78922	circular	plasmid	2	1	16.2	3.91	CGTGCCA
493	contig_10	12310	13167	+	12097	12312	P3	0	cggcgg	69618	linear	plasmid	2	1	8.2	2.07	TATTTCG
493	contig_18	446	1303	+	233	448	P3	0	cggcgg	9902	linear	plasmid	2	1	8.2	1.8	TATTTCG
494	1	111824	112681	-	NA	NA	NA	NA	NA	5329927	circular	chromosome	1	1	8.2	1	TATTTCG
495	contig_1	4714369	4715226	-	4715439	4715224	Pa/b	1	tggcga	5170153	circular	chromosome	1	1	>32.2	1	CATGTCG
498	contig_1	446456	447313	-	NA	NA	NA	NA	NA	5329300	circular	chromosome	1	1	8.2	1	TATTTCG
499	contig_3	55102	55959	+	54889	55104	P3	0	cggcgg	75663	circular	plasmid	1	1	>32.2	1.05	TATTTCG
500	contig_2	127620	128477	-	128690	128475	P5	1	cgggga	129148	circular	plasmid	1	1	>32.2	1.68	CACGTCG
502	contig_4	105101	105958	-	106171	105956	P3	0	cggcgg	147054	circular	plasmid	1	1	8.2	1.64	TATTTCG
503	contig_2	62451	63308	-	63521	63306	P3	0	cggcgg	147057	circular	plasmid	1	1	8.2	1.6	TATTTCG
504	contig_6	8126	8983	+	7913	8128	P3	0	cggcgg	112946	circular	plasmid	1	1	8.2	2.59	TATTTCG
506	contig_2	115517	116374	-	116587	116372	P3	0	cggcgg	121683	circular	plasmid	1	1	16.2	1.94	TATTTCG
507	contig_3	91433	92290	+	91220	91435	P3	0	cggcgg	150224	circular	plasmid	1	1	8.2	1.6	TATTTCG
508	contig_3	82798	83655	-	83868	83653	P3	0	cggcgg	146382	circular	plasmid	1	1	32.2	2.16	TATTTCG
510	3	9332	10189	+	9119	9334	P3	0	cggcgg	85275	circular	plasmid	1	1	16.2	2.55	TATTTCG
511	contig_2	24263	25120	+	24050	24265	P3	0	cggcgg	110774	circular	plasmid	1	1	16.2	2.04	TATTTCG
512	3	7579	8436	-	8649	8434	P3	0	cggcgg	110373	circular	plasmid	1	1	16.2	2.12	TATTTCG
513	contig_4	125298	126155	-	126368	126153	P3	0	cggcgg	149314	circular	plasmid	1	1	8.2	1.85	TATTTCG
514	contig_2	101158	102015	-	102228	102013	P4	0	cggctg	162071	circular	plasmid	1	1	>32.2	1.7	TATTTCG
515	contig_5	77758	78615	+	77545	77760	P3	0	cggcgg	146688	circular	plasmid	1	1	8.2	2.22	TATTTCG
517	2	60275	61132	+	60062	60277	P3	0	cggcgg	151044	circular	plasmid	1	1	16.2	1.6	TATTTCG
518	3	12523	13380	+	12310	12525	Pa/b	0	tggcgg	92790	circular	plasmid	2	1	>32.2	3.79	TATTTCG
518	4	3801	4658	-	4871	4656	Pa/b	0	tggcgg	8600	circular	plasmid	2	1	>32.2	17.86	TATTTCG
52	1	111823	112680	-	NA	NA	NA	NA	NA	5273314	circular	chromosome	1	1	4.2	1	TATTTCG
521	contig_2	57543	58400	-	58613	58398	P3	2	cgacga	91917	circular	plasmid	1	1	4.2	1.85	CATGTCG
522	3	42935	43792	+	42731	42937	Pc/Pd	2	-ggcgg	43942	circular	plasmid	2	1	>32.2	4.72	TATTTCG
522	4	21156	22013	+	20943	21158	P3	1	cggcga	22163	circular	plasmid	2	1	>32.2	3.65	CGTGCCA
524	contig_2	57131	57988	-	58201	57986	P3	0	cggcgg	80228	circular	plasmid	1	1	8.2	1.46	TATTTCG
525	contig_2	73450	74307	-	74520	74305	P4	0	cggctg	161307	circular	plasmid	1	1	>32.2	1.62	TATTTCG
528	contig_3	74822	75679	+	74609	74824	P3	0	cggcgg	88127	circular	plasmid	1	1	8.2	2.41	TATTTCG
529	contig_3	146814	147671	-	147884	147669	P4	0	cggctg	165759	circular	plasmid	1	1	>32.2	1.69	TATTTCG
53	2	42180	43037	+	41967	42182	P3	1	cggcga	106552	circular	plasmid	2	1	16.2	4.21	CATGTCG
53	3	1886	2743	-	NA	NA	NA	NA	NA	67138	circular	plasmid	2	1	16.2	3.45	TATTTCG
530	2	52438	53295	-	53508	53293	P3	1	cggcga	139212	circular	plasmid	2	1	16.2	1.71	CATGTCG
530	3	35925	36782	+	35712	35927	P3	1	cggcga	91902	circular	plasmid	2	1	16.2	2.04	CATGTCG
531	contig_1	25551	26408	+	25338	25553	P3	0	cggcgg	120000	circular	plasmid	1	1	16.2	2	TATTTCG
532	contig_2	58185	59042	-	59255	59040	Pa/b	0	tggcgg	133693	circular	plasmid	1	1	>32.2	1.91	TATTTCG
533	contig_3	65718	66575	+	65505	65720	P3	0	cggcgg	79930	circular	plasmid	1	1	8.2	1.67	TATTTCG
534	3	38276	39133	+	38063	38278	P3	1	cggcga	99123	circular	plasmid	1	1	16.2	2.78	CATGTCG
535	contig_7	62923	63780	+	62710	62925	P3	1	cggcga	107955	circular	plasmid	1	1	8.2	2.43	CATGTCG
536	1	85087	85944	-	86157	85942	P3	0	cggcgg	5193153	circular	chromosome	1	1	8.2	1	TATTTCG
537	3	12523	13380	+	12310	12525	Pa/b	0	tggcgg	92790	circular	plasmid	2	1	>32.2	3.69	TATTTCG
537	4	7593	8450	+	7380	7595	Pa/b	0	tggcgg	8600	circular	plasmid	2	1	>32.2	17.62	TATTTCG
539	1	4885750	4886607	+	4885537	4885752	P3	1	cggcga	5268054	circular	chromosome	2	1	>32.2	1	CATGTCG
539	2	45839	46696	+	45626	45841	P3	1	cggcga	101840	circular	plasmid	2	1	>32.2	2.3	CATGTCG
54	contig_2	97273	98130	+	97060	97275	P3	0	cggcgg	145047	circular	plasmid	1	1	16.2	1.85	TATTTCG
540	3	9718	10575	+	9505	9720	P3	0	cggcgg	90502	circular	plasmid	1	1	16.2	3.44	TATTTCG
541	contig_2	105376	106233	+	105163	105378	P3	0	cggcgg	113270	circular	plasmid	1	1	16.2	1.98	TATTTCG
542	3	37924	38781	+	37711	37926	P3	1	cggcga	95569	circular	plasmid	1	1	16.2	2.36	CATGTCG
543	2	23207	24064	+	22994	23209	P3	0	cggcgg	110786	circular	plasmid	1	1	8.2	2.01	TATTTCG
544	3	36007	36864	+	35794	36009	P3	1	cggcga	91988	circular	plasmid	1	1	16.2	2.58	CATGTCG
546	contig_2	50945	51802	-	52015	51800	Pa/b	0	tggcgg	102010	circular	plasmid	1	1	>32.2	1.24	TATTTCG
55	contig_1	2381889	2382746	-	2382959	2382744	P3	0	cggcgg	4865704	circular	chromosome	1	1	16.2	1	TATTTCG
56	2	46389	47246	-	47459	47244	P3	0	cggcgg	145077	circular	plasmid	1	1	8.2	1.9	TATTTCG
57	contig_3	5522	6379	+	NA	NA	NA	NA	NA	73806	circular	plasmid	1	1	>32.2	2.42	TATTTCG
58	contig_9	20854	21711	-	21924	21709	P3	0	cggcgg	52479	linear	plasmid	1	1	32.2	11.71	TATTTCG
59	2	49695	50552	-	50765	50550	P3	1	cggcga	95868	circular	plasmid	1	1	4.2	1.95	CGTGCCA
6	contig_4	11270	12127	+	11057	11272	P3	1	cggcga	15436	linear	plasmid	1	1	8.2	3.09	CGTGCCA
60	contig_9	45603	46460	-	NA	NA	NA	NA	NA	77972	circular	plasmid	1	1	>32.2	1.83	TATTTCG
61	contig_2	34857	35714	+	34644	34859	P3	0	cggcgg	74460	circular	plasmid	1	1	4.2	2.26	TATTTCG
63	3	35975	36832	+	35762	35977	P3	1	cggcga	93207	circular	plasmid	2	1	>32.2	2.63	CATGTCG
63	4	5789	6646	-	6859	6644	P3	1	cggcga	10588	circular	plasmid	2	1	>32.2	16.57	CATGTCG
64	2	67615	68472	+	67402	67617	P3	0	cggcgg	155118	circular	plasmid	1	1	8.2	1.55	TATTTCG
65	3	21091	21948	+	20878	21093	P3	1	cggcga	84697	linear	plasmid	1	1	16.2	2.07	CATGTCG
66	contig_2	181	1038	+	NA	NA	NA	NA	NA	155661	circular	plasmid	1	1	8.2	1.98	TATTTCG
69	contig_2	56211	57068	-	57281	57066	Pa/b	0	tggcgg	113169	circular	plasmid	1	1	>32.2	1.62	TATTTCG
71	contig_9	20310	21167	+	20097	20312	Pa/b	0	tggcgg	63612	linear	plasmid	1	1	>32.2	3.78	TATTTCG
72	4	13093	13950	-	14163	13948	P3	0	cggcgg	19662	circular	plasmid	1	1	>32.2	4.43	TATTTCG
73	3	11803	12660	+	11590	11805	P3	1	cggcga	87341	circular	plasmid	1	1	32.2	2.19	CGTGCCA
75	3	9357	10214	+	9144	9359	P3	0	cggcgg	10302	circular	plasmid	1	1	<=2.2	2.08	TATTTCG
76	2	113688	114545	+	NA	NA	NA	NA	NA	156208	circular	plasmid	1	1	8.2	1.82	TATTTCG
79	contig_5	69466	70323	-	70536	70321	P3	0	cggcgg	139077	circular	plasmid	1	1	8.2	1.61	TATTTCG
8	2	98777	99634	+	98564	98779	P3	0	cggcgg	128292	circular	plasmid	1	1	8.2	1.44	TATTTCG
80	contig_1	4711719	4712576	-	4712789	4712574	P3	0	cggcgg	4972377	circular	chromosome	1	1	8.2	1	TATTTCG
82	contig_4	135434	136291	-	136504	136289	P3	0	cggcgg	156962	circular	plasmid	2	1	16.2	2.03	TATTTCG
82	contig_5	121325	122182	-	122395	122180	P3	0	cggcgg	139183	circular	plasmid	2	1	16.2	3.23	TATTTCG
83	1	4617183	4618040	+	4616970	4617185	Pa/b	1	tggcga	4999481	circular	chromosome	1	1	>32.2	1	CATGTCG
87	contig_3	82470	83327	+	NA	NA	NA	NA	NA	156902	circular	plasmid	1	1	8.2	1.89	TATTTCG
88	contig_1	351502	352359	+	NA	NA	NA	NA	NA	5168528	circular	chromosome	1	1	32.2	1	TATTTCG
89	contig_2	40154	41011	-	41224	41009	P3	0	cggcgg	112575	linear	plasmid	1	1	8.2	2.76	TATTTCG
90	2	46389	47246	-	47459	47244	P3	0	cggcgg	129002	circular	plasmid	1	1	16.2	1.85	TATTTCG
92	2	64988	65845	+	64775	64990	P3	0	cggcgg	156895	circular	plasmid	1	1	>32.2	1.63	TATTTCG
93	2	50854	51711	+	50641	50856	Pa/b	1	tggcga	136414	circular	plasmid	1	1	>32.2	1.99	CACGTCG
94	1	3052884	3053741	-	NA	NA	NA	NA	NA	5107455	circular	chromosome	2	1	>32.2	1	TATTTCG
94	3	3898	4755	-	4968	4753	P3	0	cggcgg	87163	circular	plasmid	2	1	>32.2	7.16	TATTTCG
95	4	5175	6032	-	6245	6030	P3	0	cggcgg	106473	circular	plasmid	2	1	32.2	2.24	TATTTCG
95	5	14816	15673	+	14603	14818	P3	0	cggcgg	46072	circular	plasmid	2	1	32.2	3.21	TATTTCG
97	contig_2	85263	86120	+	85050	85265	P3	0	cggcgg	158247	circular	plasmid	1	1	8.2	1.64	TATTTCG
98	3	6883	7740	+	NA	NA	NA	NA	NA	12754	circular	plasmid	1	1	>32.2	8.07	TATTTCG
99	contig_9	94317	95174	-	95387	95172	P3	0	cggcgg	126842	circular	plasmid	1	1	8.2	2.18	TATTTCG
