## Supplementary Table 3 for "*E. coli* phylogeny drives co-amoxiclav resistance through variable expression of *bla*_TEM-1_"

### Sheet: in
Isolate	Mean Ct TEM (control)	Mean Ct 16S (control)	delta Ct (control)	Mean Ct TEM (experimental)	Mean Ct 16S (experimental)	delta Ct (experimental)	delta delta Ct	Expression fold change
L65159 1a	23.3064	11.9264	11.38
L65159 1b	23.4582	11.8818	11.5764
L65159 1c	25.4418	13.8862	11.5556
L65159 2a	24.1276	12.7302	11.3974
L65159 2b	24.6995	13.2178	11.4817
L65159 2c	22.1123	11.2209	10.8914
L65159 3a	27.7647	16.8089	10.9558
L65159 3b	23.5404	12.4482	11.0922
L65159 3c	24.3992	13.1507	11.2485
L8733 1a	25.195	12.4587	12.7363
L8733 1b	27.0329	14.1285	12.9044
L8733 1c	23.4875	10.5309	12.9566
L8733 2a	23.5373	10.5915	12.9458
L8733 2b	23.5935	11.2992	12.2943
L8733 2c	23.6416	11.7726	11.869
L8733 3a	24.7373	12.6065	12.1309
L8733 3b	24.9516	12.3867	12.5649
L8733 3c	24.0796	11.8579	12.2217
L29155 1a	24.9786	12.3697	12.609
L29155 1b	24.7589	11.9527	12.8062
L29155 1c	29.2314	16.3651	12.8663
L29155 2a	24.7592	12.3519	12.4073
L29155 2b	23.7728	11.3827	12.3901
L29155 2c	24.8302	12.0386	12.7916
L29155 3a	22.7724	10.3491	12.4232
L29155 3b	27.0538	14.7983	12.2555
L29155 3c	23.3091	11.0611	12.248
L45940 1a	22.6183	13.4492	9.1691
L45940 1b	21.6211	12.6631	8.95799
L45940 1c	22.5483	13.2721	9.27617
L45940 2a	25.6307	16.6319	8.99874
L45940 2b	24.1166	14.7111	9.40552
L45940 2c	25.8628	17.0215	8.84135
L45940 3a	25.5023	15.8525	9.64987
L45940 3b	24.2558	14.6515	9.6043
L45940 3c	25.1704	15.7108	9.45966
L44158 1a	24.3415	11.4115	12.9299
L44158 1b	26.6183	13.9942	12.6241
L44158 1c	25.7154	12.842	12.8734
L44158 2a	25.2419	12.3308	12.9111
L44158 2b	26.5024	13.8689	12.6336
L44158 2c	25.1763	12.2586	12.9177
L44158 3a	24.9864	12.3875	12.5989
L44158 3b	25.3458	12.341	13.0048
L44158 3c	25.8246	13.3906	12.4339
L85516 1a	24.7261	11.3143	13.4119
L85516 1b	23.799	10.6101	13.1889
L85516 1c	24.3526	10.9042	13.4483
L85516 2a	24.4522	11.5282	12.9239
L85516 2b	25.9757	12.9368	13.0389
L85516 2c	24.376	11.1676	13.2084
L85516 3a	25.9395	12.3478	13.5917
L85516 3b	26.7994	13.105	13.6944
L85516 3c	24.1607	10.6032	13.5574
L69422 1a	25.1893	15.6715	9.51774
L69422 1b	25.1256	14.7765	10.3491
L69422 1c	25.859	16.3131	9.54585
L69422 2a	21.8373	12.4488	9.38848
L69422 2b	22.7406	13.3379	9.40267
L69422 2c	23.2067	13.8028	9.40397
L69422 3a	24.1595	14.7158	9.44375
L69422 3b	21.6813	12.2047	9.47661
L69422 3c	20.7615	10.8677	9.89382
L34714 1a	23.1713	10.4257	12.7456
L34714 1b	23.1996	10.8421	12.3575
L34714 1c	21.8528	9.4076	12.4452
L34714 2a	29.3066	17.0133	12.2933
L34714 2b	24.8139	12.188	12.6259
L34714 2c	26.6162	13.8798	12.7364
L34714 3a	23.5978	11.1891	12.4086
L34714 3b	23.2308	10.8367	12.3941
L34714 3c	23.2372	10.773	12.4642
L31237 1a	25.8624	13.0813	12.7811
L31237 1b	26.0181	13.1099	12.9083
L31237 1c	26.0118	13.1827	12.8291
L31237 2a	24.7484	11.9093	12.8391
L31237 2b	25.5472	12.8979	12.6493
L31237 2c	25.3473	13.3119	12.0354
L31237 3a	25.764	13.3707	12.3933
L31237 3b	25.9355	13.5899	12.3456
L31237 3c	25.5699	12.9246	12.6453
L33831 1a	26.0667	13.7329	12.3339
L33831 1b	25.7394	14.0246	11.7148
L33831 1c	25.1371	13.4839	11.6531
L33831 2a	25.166	12.9977	12.1683
L33831 2b	25.1263	13.7453	11.381
L33831 2c	25.2849	13.8125	11.4724
L33831 3a	26.0931	14.3954	11.6977
L33831 3b	25.7187	13.9051	11.8137
L33831 3c	26.2509	14.6169	11.634
L68626 1a	25.3271	13.4434	11.8837
L68626 1b	24.2828	12.1435	12.1393
L68626 1c	25.8786	13.5786	12.3
L68626 2a	23.8373	11.2802	12.5571
L68626 2b	24.0554	11.5174	12.538
L68626 2c	25.4857	13.7452	11.7405
L68626 3a	26.5301	14.5026	12.0275
L68626 3b	25.3292	13.5046	11.8246
L68626 3c	25.4159	13.2209	12.195
L80564 1a	28.0978	14.3759	13.7219
L80564 1b	27.4464	13.7559	13.6905
L80564 1c	27.249	13.7423	13.5067
L80564 2a	25.8842	12.6736	13.2107
L80564 2b	27.4205	14.0139	13.4067
L80564 2c	25.8673	12.2136	13.6537
L80564 3a	26.8372	12.9975	13.8397
L80564 3b	26.1476	12.3481	13.7995
L80564 3c	27.9115	14.5978	13.3137
L18991 1a	21.0664	12.6934	8.37299
L18991 1b	21.1914	13.1346	8.05687
L18991 1c	22.6281	13.7455	8.88258
L18991 2a	21.8087	12.9895	8.8193
L18991 2b	22.2209	13.5695	8.65132
L18991 2c	21.5254	12.8589	8.66656
L18991 3a	21.7662	13.3762	8.38996
L18991 3b	21.2692	12.5449	8.72436
L18991 3c	21.491	12.9406	8.55042
L80128 1a	20.739	10.4023	10.3367
L80128 1b	21.493	11.1373	10.3557
L80128 1c	21.4083	11.1073	10.301
L80128 2a	21.5227	10.6206	10.902
L80128 2b	22.3103	11.6992	10.6111
L80128 2c	21.6714	11.3651	10.3063
L80128 3a	24.166	13.6919	10.4741
L80128 3b	21.6894	10.9943	10.695
L80128 3c	21.6068	11.5856	10.0212
L14441 1a	28.7766	15.97	12.8066
L14441 1b	30.2893	16.9528	13.3365
L14441 1c	30.2705	16.8184	13.4522
L14441 2a	29.0756	15.1439	13.9316
L14441 2b	29.5193	15.3402	14.1791
L14441 2c	29.7488	15.7712	13.9776
L14441 3a	30.2886	16.8447	13.4439
L14441 3b	25.7387	13.5395	12.1992
L14441 3c	30.5916	17.7564	12.8351
L18663 1a	30.3242	16.6825	13.6417
L18663 1b	29.5546	15.9102	13.6444
L18663 1c	29.1539	15.9265	13.2275
L18663 2a	30.4686	16.9597	13.5089
L18663 2b	30.1836	16.3871	13.7965
L18663 2c	29.1542	15.5965	13.5577
L18663 3a	28.5103	14.9658	13.5446
L18663 3b	29.7726	17.0826	12.69
L18663 3c	29.4614	15.9834	13.4779
L68809 1a	25.4397	11.0782	14.3615
L68809 1b	25.0297	10.2747	14.7551
L68809 1c	25.8316	11.4745	14.3571
L68809 2a	27.1624	11.9397	15.2226
L68809 2b	26.7756	12.3773	14.3984
L68809 2c	25.6927	12.1913	13.5014
L68809 3a	25.2717	10.8961	14.3756
L68809 3b	24.756	9.78941	14.9666
L68809 3c	23.889	9.34358	14.5454
L13481 1a	23.7192	11.8524	11.8668
L13481 1b	24.6805	12.9599	11.7206
L13481 1c	22.325	10.3178	12.0072
L13481 2a	23.4135	11.5545	11.859
L13481 2b	22.9626	11.9828	10.9798
L13481 2c	23.4671	11.6398	11.8273
L13481 3a	23.3806	11.552	11.8286
L13481 3b	24.6716	12.825	11.8466
L13481 3c	21.8663	9.81349	12.0528
L52648 1a	24.6689	12.4326	12.2364
L52648 1b	24.8	12.7992	12.0008
L52648 1c	23.625	11.5288	12.0962
L52648 2a	24.5479	13.5224	11.0256
L52648 2b	24.3579	13.0432	11.3147
L52648 2c	23.1206	11.8871	11.2335
L52648 3a	24.3993	12.7395	11.6598
L52648 3b	24.1632	12.3461	11.8171
L52648 3c	24.6823	12.9174	11.7649
L21198 1a	23.9885	8.04179	15.9467
L21198 1b	26.4913	11.8333	14.658
L21198 1c	24.7675	10.0337	14.7338
L21198 2a	25.4982	11.224	14.2743
L21198 2b	24.7435	10.335	14.4085
L21198 2c	26.5761	11.8507	14.7254
L21198 3a	25.8937	11.0713	14.8224
L21198 3b	25.8933	11.0757	14.8175
L21198 3c	26.3657	11.5637	14.8019
L35965 1a	23.7378	10.5302	13.2076
L35965 1b	23.0195	10.2273	12.7921
L35965 1c	24.0691	11.1933	12.8759
L35965 2a	24.9021	12.6989	12.2032
L35965 2b	23.5226	10.6283	12.8943
L35965 2c	24.6968	11.7768	12.9201
L35965 3a	27.8909	14.8195	13.0714
L35965 3b	25.9763	12.7493	13.2271
L35965 3c	25.2218	12.2951	12.9267
L24430 1a	22.4615	11.0539	11.4076
L24430 1b	22.1502	10.4818	11.6684
L24430 1c	23.5503	12.0673	11.483
L24430 2a	24.23	12.5067	11.7233
L24430 2b	23.741	11.8203	11.9207
L24430 2c	24.2094	12.4314	11.7779
L24430 3a	23.6884	11.9213	11.7671
L24430 3b	23.5442	11.7405	11.8038
L24430 3c	23.369	12.2454	11.1237
M38851 1a	26.0783	11.9268	14.1516
M38851 1b	27.0827	12.9736	14.1092
M38851 1c	26.7467	12.7131	14.0336
M38851 2a	26.5681	12.9711	13.597
M38851 2b	24.5982	10.7613	13.8369
M38851 2c	26.1176	12.6376	13.48
M38851 3a	26.2536	12.1364	14.1171
M38851 3b	26.0628	12.2181	13.8447
M38851 3c	25.5345	11.6227	13.9117
L83462 1a	22.3146	12.4525	9.86215
L83462 1b	23.0386	13.2566	9.782
L83462 1c	22.1513	11.769	10.3822
L83462 2a	22.2179	12.2978	9.92005
L83462 2b	22.5225	12.763	9.75954
L83462 2c	22.1154	11.887	10.2285
L83462 3a	21.6937	12.4198	9.27395
L83462 3b	21.5449	13.1086	8.43634
L83462 3c	20.7491	11.6769	9.07217
L86269 1a	24.559	12.1706	12.3884
L86269 1b	23.086	10.3454	12.7406
L86269 1c	23.3533	10.6067	12.7466
L86269 2a	25.3562	12.8369	12.5193
L86269 2b	23.0378	10.566	12.4718
L86269 2c	24.2789	11.722	12.5569
L86269 3a	26.5853	13.9659	12.6194
L86269 3b	27.432	14.9025	12.5295
L86269 3c	26.2837	14.0089	12.2748
S46351 1a	29.6987	15.2223	14.4764
S46351 1b	26.5414	12.8964	13.645
S46351 1c	28.6845	14.3492	14.3354
S46351 2a	23.6225	9.24642	14.3761
S46351 2b	24.6479	10.336	14.3118
S46351 2c	25.3887	10.8018	14.5869
S46351 3a	25.1583	10.8049	14.3534
S46351 3b	22.9876	9.26857	13.719
S46351 3c	22.3515	7.22803	15.1235
L47800 1a	21.7694	12.7951	8.97428
L47800 1b	20.7447	11.7588	8.98595
L47800 1c	21.4018	12.505	8.89685
L47800 2a	19.9263	10.6618	9.26457
L47800 2b	20.2442	10.7823	9.46187
L47800 2c	25.2356	16.0458	9.18981
L47800 3a	20.9997	11.814	9.18569
L47800 3b	20.5958	11.1213	9.47457
L47800 3c	19.1228	9.79227	9.33049
X59655 1a	25.6466	10.8863	14.7604
X59655 1b	25.4213	11.0844	14.3369
X59655 1c	25.0353	10.0106	15.0248
X59655 2a	24.7825	10.5374	14.2451
X59655 2b	27.4145	14.0907	13.3238
X59655 2c	30.6197	17.3101	13.3096
X59655 3a	23.9299	10.062	13.8679
X59655 3b	23.5506	9.79428	13.7563
X59655 3c	24.2861	10.718	13.5681
L33478 1a	24.9308	11.5483	13.3825
L33478 1b	23.9711	10.1665	13.8046
L33478 1c	23.0651	9.29797	13.7671
L33478 2a	24.6037	9.78456	14.8191
L33478 2b	23.7783	9.34046	14.4378
L33478 2c	24.2698	9.52912	14.7407
L33478 3a	24.3247	11.0428	13.2818
L33478 3b	23.1179	9.82027	13.2976
L33478 3c	25.6198	12.3477	13.2721
L15243 1a		14.2576
L15243 1b	37.9461	15.8706	22.0756
L15243 1c	39.7846	14.5953	25.1892
L15243 2a	37.5928	15.9689	21.6239
L15243 2b	37.6156	16.8227	20.7929
L15243 2c		18.2177
L15243 3a		12.2479
L15243 3b		12.3698
L15243 3c		12.061
L19608 1a	28.1859	16.9734	11.2125
L19608 1b	28.7552	17.4302	11.325
L19608 1c	27.8611	16.3715	11.4895
L19608 2a	30.045	18.9766	11.0684
L19608 2b	28.0361	16.6572	11.3789
L19608 2c	27.725	16.9698	10.7552
L19608 3a	27.6384	16.2476	11.3908
L19608 3b	26.9985	15.6717	11.3268
L19608 3c	26.3044	14.9332	11.3712
L35566 1a	23.5977	11.4832	12.1145
L35566 1b	23.9569	11.8215	12.1354
L35566 1c	22.1968	9.98359	12.2132
L35566 2a	22.4155	10.5759	11.8397
L35566 2b	24.162	12.3742	11.7878
L35566 2c	22.4799	10.381	12.099
L35566 3a	22.8156	10.6682	12.1474
L35566 3b	22.0167	9.74778	12.2689
L35566 3c	22.0408	9.73658	12.3042
L47885 1a	22.2995	10.2235	12.076
L47885 1b	22.7996	10.3785	12.4211
L47885 1c	24.0414	11.7642	12.2772
L47885 2a	22.3227	10.7759	11.5468
L47885 2b	23.7217	11.8501	11.8716
L47885 2c	21.9637	9.84402	12.1197
L47885 3a	22.9352	10.6128	12.3225
L47885 3b	22.1788	9.76944	12.4094
L47885 3c	22.867	10.7059	12.1611
L44849 1a	22.798	10.3951	12.4029
L44849 1b	24.4799	12.1445	12.3354
L44849 1c	23.532	11.7034	11.8286
L44849 2a	23.5781	11.1358	12.4423
L44849 2b	23.9472	11.4653	12.4819
L44849 2c	23.1642	10.6619	12.5023
L44849 3a	22.8869	10.3642	12.5227
L44849 3b	25.3143	12.8724	12.4419
L44849 3c	23.618	11.2489	12.3691
F14674 1a	24.6769	11.722	12.9549
F14674 1b	23.9752	11.5279	12.4472
L17095 1a	21.2132	11.5155	9.69769
L17095 1b	19.2504	10.4625	8.78789
L17387 1a	23.0535	11.0802	11.9732
L17387 1b	23.6326	11.7626	11.87
L21866 1a	18.1239	7.11274	11.0111
L21866 1b	19.4445	9.63634	9.80819
L3217 1a	27.7758	17.4948	10.281
L3217 1b	26.2118	15.7071	10.5047
L33783 1a	28.8392	15.6328	13.2064
L33783 1b	27.1902	13.6904	13.4999
L42625 1a	23.7407	11.7184	12.0223
L42625 1b	26.9621	15.2135	11.7486
L46260 1a	23.1223	13.767	9.35536
L46260 1b	21.8774	12.7457	9.13162
L49509 1a	19.6799	10.1115	9.5684
L49509 1b	21.6049	12.3513	9.25355
L54123 1a	24.071	12.6249	11.4461
L54123 1b	24.2758	12.9843	11.2915
L59167 1a	27.0124	14.2366	12.7758
L59167 1b	26.8389	14.2989	12.54
L59866 1a	27.483	15.8572	11.6259
L59866 1b	26.0143	14.5973	11.417
L69307 1a	26.8959	17.9294	8.9665
L69307 1b	26.223	17.8728	8.35019
L71776 1a	22.9721	13.5444	9.42775
L71776 1b	23.8815	14.395	9.48646
L72861 1a	22.4752	12.9518	9.52344
L72861 1b	20.6343	11.1296	9.50466
L72981 1a	22.4893	10.2133	12.276
L72981 1b	25.4285	13.2649	12.1636
L73635 1a	22.5549	10.8061	11.7489
L73635 1b	21.8152	9.82668	11.9885
L74632 1a	21.4166	12.1253	9.29136
L74632 1b	21.8702	11.0281	10.8422
L79430 1a	22.3894	13.309	9.0804
L79430 1b	22.6819	13.8353	8.84663
L80589 1a	23.6764	14.2131	9.46328
L80589 1b	24.066	14.4466	9.61942
L8316 1a	20.4012	11.4024	8.99884
L8316 1b	19.8626	10.5736	9.28907
L8587 1a	24.4471	15.3182	9.12884
L8587 1b	22.364	14.4025	7.9615
L94813 1a	19.6206	10.4001	9.22051
L94813 1b	19.9231	10.7568	9.16635
L98544 1a	20.9293	12.2107	8.71858
L98544 1b	20.0956	11.1177	8.97782
T42884 1a	20.1821	9.69779	10.4844
T42884 1b	21.2288	10.6619	10.5669
X46331 1a	22.0883	12.6049	9.48347
X46331 1b	22.2403	12.9775	9.26283
X47032 1a	23.6593	12.9385	10.7207
X47032 1b	21.6315	10.8594	10.7722
L45275 1a	21.0257	7.4366	13.5891
L45275 1b	21.629	8.60775	13.0213
L81601 1a	21.6879	9.5148	12.1731
L81601 1b	23.0135	10.8289	12.1846
L63120 1a	21.0709	7.9172	13.1537
L63120 1b	21.1946	9.43299	11.7616
L50197 1a	19.0732	10.7366	8.33665
L50197 1b	20.3272	11.6674	8.65977
L16464 1a	21.5132	8.57149	12.9417
L16464 1b	21.972	10.4529	11.5191
M68347 1a	19.8479	9.92204	9.92589
M68347 1b	21.1072	11.4454	9.66178
L97535 1a	20.7094	11.9211	8.78822
L97535 1b	20.1385	11.6543	8.48422
F58941 1a	23.1184	11.0894	12.029
F58941 1b	22.6314	10.7426	11.8888
L14244 1a	21.6612	10.1665	11.4947
L14244 1b	21.2662	10.7175	10.5488
L29882 1a	22.5955	10.5135	12.082
L29882 1b	23.0535	10.8816	12.1719
L35586 1a	25.8841	13.9726	11.9115
L35586 1b	24.261	12.4764	11.7846
L39150 1a	22.4595	11.9464	10.5131
L39150 1b	24.1338	13.7198	10.414
L39656 1a	23.2329	11.4811	11.7518
L39656 1b	22.5394	10.4097	12.1297
L53288 1a	23.4721	11.7142	11.7578
L53288 1b	22.8704	10.4529	12.4175
L55009 1a	24.4958	12.4939	12.0019
L55009 1b	25.4514	13.5989	11.8525
L59636 1a	22.342	9.98428	12.3577
L59636 1b	22.4353	10.7637	11.6717
L89530 1a	21.4059	9.57884	11.827
L89530 1b	21.626	9.49197	12.134
L91738 1a	22.7403	11.1368	11.6035
L91738 1b	22.2976	11.1977	11.0999
L97732 1a	22.6368	10.0841	12.5527
L97732 1b	22.8293	10.3291	12.5002
L17718 1a	22.3968	10.8928	11.5041
L17718 1b	20.7185	7.9001	12.8184
L54925 1a	19.2583	10.3681	8.89018
L54925 1b	19.0599	9.70887	9.35106
