## Supplementary Table 4 for "*E. coli* phylogeny drives co-amoxiclav resistance through variable expression of *bla*_TEM-1_"

isolate.id	guuid	short.read.accession	long.read.accession	genome.assembly.accession
OXEC-1	0d88da70-e4de-4dd6-93f3-aba2ab0dacb0	SRR13993109	SRR30896465	CP163825-CP163828
OXEC-10	a749c9fa-eae3-46c4-9ff3-be3cee97a274	SRR25740780	SRR30896556	CP163811-CP163812
OXEC-100	bdada405-1cf9-4a03-9fe4-21f13a29541c	SRR25738375	SRR30896546	NA
OXEC-101	6f579d23-c636-41d4-af4e-2ca6dec6bc20	SRR25738520	SRR30896462	NA
OXEC-102	767a2f66-1b21-4e44-a8a5-267e909654f6	SRR25738261	SRR30896461	NA
OXEC-103	19ac1ef4-26a2-4f4a-a587-aab58c10b3a6	SRR25738086	SRR30896460	CP164008-CP164010
OXEC-104	7e0b88b2-806d-4a30-81d3-7cba737838c1	SRR25738092	SRR30896459	NA
OXEC-105	0756600d-3aaa-4e6d-903e-ca1013923338	SRR25738281	SRR30896458	CP164005-CP164007
OXEC-106	a03958f9-e325-4134-a499-c75ca1190cce	SRR25738399	SRR30896457	CP164003-CP164004
OXEC-107	ac23d0e8-78f2-4ad4-9d7f-160e4275b19b	SRR25738405	SRR30896456	CP163999-CP164002
OXEC-108	e6deba2d-2cda-4597-ab76-00a45c3f9142	SRR25738410	SRR30896455	CP163996-CP163998
OXEC-109	d8df0019-fd8d-4e23-a1ee-0219e878771d	SRR25738159	SRR30896454	CP163990-CP163995
OXEC-11	d80c2151-3d83-425f-98de-ecab98306efe	SRR25738225	SRR30896463	CP163807-CP163810
OXEC-110	17597a5b-feae-4bdc-a1db-4dac0b2c603c	SRR25738415	SRR30896453	CP163984-CP163989
OXEC-111	aae159a3-0dc4-4db6-b378-ad02a96bd446	SRR25738429	SRR30896451	CP163977-CP163983
OXEC-112	5d253cf9-8064-4d7e-b8f3-6d8e8cff0dc9	SRR25738057	SRR30896450	CP163976
OXEC-113	377cf2f4-f009-4ca1-be33-fef8776ae548	SRR25738175	SRR30896449	CP163971-CP163975
OXEC-114	e34a890d-869c-4704-bb1d-48541749afcd	SRR25738361	SRR30896448	NA
OXEC-115	b8765237-e7ed-4fe1-8cf0-c8c9aa676882	SRR25740574	SRR30896447	CP163969-CP163970
OXEC-116	cbf8a160-b33d-4a22-8862-7676337dcec9	SRR25740588	SRR30896446	CP163968
OXEC-117	3ace2797-1fa5-4c6d-990a-8aac23c9a112	SRR25738510	SRR30896445	CP163962-CP163967
OXEC-118	175db4fe-65a1-403d-9829-ba79f4acde2b	SRR25738100	SRR30896444	CP163957-CP163961
OXEC-119	ed8e9fc6-8186-48f9-91c0-f2f387442d75	SRR25738397	SRR30896443	CP163954-CP163956
OXEC-12	cb9a2550-b2e9-434b-a56a-a13f4bee35a3	SRR25738484	SRR30896452	CP163804-CP163806
OXEC-120	1088d896-99e3-41a9-97ea-cad622749474	SRR25740595	SRR30896442	CP163947-CP163953
OXEC-121	bab86340-145c-4f51-854d-5b12598019b8	SRR25740498	SRR30896440	CP165556-CP165560
OXEC-122	8a17cf78-c511-416e-a306-03e607fcee1c	SRR25740704	SRR30896439	CP163943-CP163946
OXEC-123	f6715c4a-8c79-4a74-96f9-b53448f56a8c	SRR25740442	SRR30896438	CP163939-CP163942
OXEC-124	0cfbfbe7-354a-4014-806c-bef148f3ff68	SRR25740717	SRR30896437	CP163931-CP163938
OXEC-125	6cb38a69-1245-4a44-b97a-2994ce7a7dbd	SRR25740580	SRR30896436	CP163928-CP163930
OXEC-126	805f4cc1-c4a3-4263-b658-f8504eb1ea5a	SRR25740582	SRR30896435	CP163926-CP163927
OXEC-127	e526985a-21d7-4752-ad9b-284768e4fd48	SRR13992603	SRR30896434	CP163919-CP163925
OXEC-128	5c771cc5-8ec6-4f6c-bca7-da2db6c56801	SRR25740733	SRR30896433	CP163909-CP163918
OXEC-129	3c079c92-435e-4f79-94d9-a9d651653283	SRR25740743	SRR30896432	CP163901-CP163908
OXEC-13	9db8738b-a10e-488e-9f10-462d5658f7a4	SRR25738216	SRR30896441	CP163799-CP163803
OXEC-130	11c0ca61-3084-4173-b383-c168687a362e	SRR25740741	SRR30896431	CP163898-CP163900
OXEC-131	2bca19f6-e0c3-44b9-8d8b-29a8fe8c5d7d	SRR25740748	SRR30896429	CP163893-CP163897
OXEC-132	6bd75e35-9437-4ba2-bad6-9b8c9a4822ba	SRR25740922	SRR30896428	CP163888-CP163892
OXEC-133	b414800e-173c-4e35-bc63-ad1861e7b85b	SRR25740813	SRR30896427	CP165553-CP165555
OXEC-134	a9b8c874-3a3f-4166-93ae-2ec9f53b020e	SRR25740603	SRR30896426	CP165546-CP165552
OXEC-135	6a5ef212-0c9a-4f6f-8384-54bde3ef0b5b	SRR25740606	SRR30896425	CP163887
OXEC-136	2dcf5e1a-7cf5-4975-8087-2d9eb36d62af	SRR25740812	SRR30896424	CP163883-CP163886
OXEC-137	f1da25ad-55de-4fc2-a9de-8d7e42c52f39	SRR25740821	SRR30896423	CP163875-CP163882
OXEC-138	2190e4dd-5d2f-4c97-9fed-92607247fd90	SRR25740600	SRR30896422	CP163871-CP163874
OXEC-139	864e44dd-0c85-47a8-8227-28ad127c7997	SRR25740597	SRR30896421	CP163868-CP163870
OXEC-14	6f261171-af48-46f2-8c7e-3f2f52137b6c	SRR25740803	SRR30896430	NA
OXEC-140	d7947cd7-f563-418e-97d0-76c79d44e8e6	SRR25740596	SRR30896420	CP163863-CP163867
OXEC-141	eb723927-3cf1-4633-a352-0be265143842	SRR25740828	SRR30896418	NA
OXEC-142	4bb8e94c-088e-4a42-ae5d-ad33269c2c3e	SRR25740621	SRR30896417	CP163861-CP163862
OXEC-143	9c63d5ae-964a-4dee-9cad-12101aa8914a	SRR25740967	SRR30896416	CP163859-CP163860
OXEC-144	d8950102-a52d-4ba0-bcab-2a531713b94f	SRR25740968	SRR30896415	CP164475-CP164478
OXEC-145	d2a88368-592b-40c1-ad95-7b901358d55a	SRR25740636	SRR30896414	CP164472-CP164474
OXEC-146	2f323715-3e85-403f-8a6e-7eddb06d7539	SRR25740637	SRR30896413	NA
OXEC-147	5cc76a1f-ce1e-4c2c-83c6-953a9355db6f	SRR25740960	SRR30896412	NA
OXEC-148	60e75cf9-7121-4b07-80a6-bba27f8722dd	SRR25740958	SRR30896411	CP164470-CP164471
OXEC-149	aeb9d5e7-a1a8-47eb-aead-822723e612d0	SRR25740972	SRR30896410	CP164465-CP164469
OXEC-15	27d1f6fc-76d4-4f88-9fd6-de1143045af7	SRR25738059	SRR30896419	NA
OXEC-150	337fca7b-e5f4-4ee8-bd3f-5b27cfd99042	SRR25740750	SRR30896409	NA
OXEC-151	8af21f43-db4c-4ff5-8813-35e6054c914b	SRR25740950	SRR30896407	CP164458-CP164464
OXEC-152	484e70d3-8286-4845-9a7d-636e8845cf2b	SRR13991879	SRR30896406	NA
OXEC-153	95fb9406-778a-4841-abae-8b79694f6110	SRR25740687	SRR30896405	NA
OXEC-154	7fafdadd-f73a-448f-94c8-293286fc86f7	SRR25740998	SRR30896404	NA
OXEC-155	8b0d90b0-37eb-4a48-aad1-a67a2087e1d7	SRR25740529	SRR30896403	CP164456-CP164457
OXEC-156	37ce6e04-01b1-4a88-b8e5-d23aeec6c232	SRR25740853	SRR30896402	CP164454-CP164455
OXEC-157	33de56ff-506f-4a39-97d8-da5ed37313f0	SRR25740858	SRR30896401	CP164447-CP164453
OXEC-158	e272a928-270b-42c8-b0ba-3ea8eb1f2397	SRR25740873	SRR30896400	CP164445-CP164446
OXEC-159	5075d8d3-2bc5-4ec7-a6de-0508b328bee8	SRR25740530	SRR30896399	CP164442-CP164444
OXEC-16	2f4b606e-4bcf-4743-86a3-01e2c1b7e3de	SRR25740653	SRR30896408	CP163792-CP163798
OXEC-160	aa2b5d36-aa94-4b6a-9a9f-d1c6efd1b696	SRR25738428	SRR30896398	NA
OXEC-161	970e3b61-3817-4d63-80e0-b0e6f0394132	SRR25738455	SRR30896396	NA
OXEC-162	ff7c9035-24ab-4dcf-a2ef-fa011f7e2304	SRR25738143	SRR30896395	CP164436-CP164441
OXEC-163	b83d7d0e-6123-43af-a74f-cb87e00123ed	SRR25738360	SRR30896394	NA
OXEC-164	ed45f06b-51b4-4028-9922-ca45f6dd5ba0	SRR25738188	SRR30896393	CP164433-CP164435
OXEC-165	42386db1-be8c-4a1f-8ed5-329da18451a3	SRR25740779	SRR30896392	NA
OXEC-166	5c952a1a-acde-46ef-99fb-58c2c4ffbd2f	SRR25740524	SRR30896391	CP164430-CP164432
OXEC-167	f286bf7e-807e-4ddb-919e-e2225d2dfab5	SRR25740536	SRR30896390	CP164427-CP164429
OXEC-168	321ef7fe-5846-4f4d-9318-52ae5b0b143c	SRR25740720	SRR30896389	NA
OXEC-169	95b62742-68c2-49ed-9d32-e6498f16fc70	SRR25740736	SRR30896388	NA
OXEC-17	a4f01ae8-aeee-41ff-8277-095eaf6b0fb7	SRR25740658	SRR30896397	CP163785-CP163791
OXEC-170	d15064ce-5ff7-402d-b41f-9c8c039dac0d	SRR25740594	SRR30896387	CP164416-CP164426
OXEC-171	2e072381-61d9-47b6-8015-326545e7f009	SRR25740759	SRR30896225	NA
OXEC-172	ffae7b9d-7bb6-4b9e-8d66-8c02e009a065	SRR25740995	SRR30896224	NA
OXEC-173	2c5f7d71-bcf0-4ae1-b19d-5c41dbe8b356	SRR25740948	SRR30896223	CP164412-CP164415
OXEC-174	f9eac854-9c4d-4bcc-a56d-f932727b2eaa	SRR25740698	SRR30896222	CP164408-CP164411
OXEC-175	b6567a90-d077-4ded-8e44-22dc2becf752	SRR25738453	SRR30896221	CP164395-CP164407
OXEC-176	6c98be47-4082-49bd-ad74-9b6fb8411987	SRR25738194	SRR30896220	CP164393-CP164394
OXEC-177	de724a92-7521-4b76-9307-8bf969dc6196	SRR25738489	SRR30896219	CP164391-CP164392
OXEC-178	a2883541-cd94-4024-bc3b-26b903faeb07	SRR25738226	SRR30896218	CP164385-CP164390
OXEC-179	e2ccddd5-0322-441e-8b75-7d4d01478494	SRR25740690	SRR30896217	CP164381-CP164384
OXEC-18	3bba80a2-7cf5-4e21-abd9-99b361bd9733	SRR25740517	SRR30896386	CP163782-CP163784
OXEC-180	007d12b9-f903-446a-9d66-184fb751cae9	SRR25738082	SRR30896216	NA
OXEC-181	2e0a5390-0251-4add-ba6b-ecab76fe6f9f	SRR25740469	SRR30896214	CP164377-CP164380
OXEC-182	4d996302-0c00-4240-8a95-52d08c2c64e1	SRR25738386	SRR30896213	CP164372-CP164376
OXEC-183	78586e32-254f-421f-8bc4-5c0337057d7f	SRR25738385	SRR30896212	CP164349-CP164371
OXEC-184	e7d99742-7906-45df-9c9a-bb7152269690	SRR25738132	SRR30896211	NA
OXEC-185	20728cdb-7599-4c20-8aaa-9788572a8d82	SRR25738402	SRR30896210	NA
OXEC-186	54688913-b49e-4e0e-bffc-b7d97dd62ebb	SRR25738147	SRR30896209	CP164347-CP164348
OXEC-187	31a11469-d856-4066-9f78-1577a1c4ae74	SRR25740802	SRR30896208	CP164345-CP164346
OXEC-188	63392671-e015-4c46-bbf7-2d1168d55854	SRR25738425	SRR30896207	CP164343-CP164344
OXEC-189	6fe17ed2-47ba-4013-9119-aaa0215a7816	SRR25738440	SRR30896206	CP164335-CP164342
OXEC-19	ce40052f-a63f-48c9-a3ef-e2a369fb3552	SRR25740790	SRR30896215	CP163780-CP163781
OXEC-190	6bfca6d0-4e35-45ef-8e0f-a8e2e38cf5df	SRR25738432	SRR30896205	CP164330-CP164334
OXEC-191	4b803631-6034-4868-b080-ba36bdd18d33	SRR25738321	SRR30896203	CP164326-CP164329
OXEC-192	c8775c08-c194-4976-8d9c-5b06f5fb92f3	SRR25738308	SRR30896202	CP164324-CP164325
OXEC-193	574849bf-e308-41cd-8cd5-08b013eb3d3a	SRR25738330	SRR30896201	CP164321-CP164323
OXEC-194	67c4fadc-d6b9-4ecf-a7e2-d82667530917	SRR25738331	SRR30896200	CP164312-CP164320
OXEC-195	013cc60d-cf3b-4c62-885b-736339cac567	SRR25740785	SRR30896199	CP164310-CP164311
OXEC-196	68b2d752-a518-4ac7-a55c-2aaf073835fb	SRR25740664	SRR30896198	CP164306-CP164309
OXEC-197	8188e7b8-d1d3-4366-ae03-890e2fb7795e	SRR25740886	SRR30896197	CP164296-CP164305
OXEC-198	77a2a708-26ce-4a8c-aac3-27ae6aec83f1	SRR25740884	SRR30896196	CP164294-CP164295
OXEC-199	39917b72-4e59-442d-9dfb-e7de9d397a24	SRR25740882	SRR30896195	CP164292-CP164293
OXEC-2	bb0b9c32-c038-4f0e-a325-8d0d7b313e01	SRR25738073	SRR30896464	CP163823-CP163824
OXEC-20	d9ad49c9-ddf1-4243-83fc-2aa4b84d6307	SRR25740917	SRR30896204	CP163770-CP163779
OXEC-200	566b9360-c8ba-4f91-89e2-129692825305	SRR25740862	SRR30896194	CP164286-CP164291
OXEC-201	ebfc656c-2e8c-49d7-bbf7-53fb6160c34b	SRR25740854	SRR30896191	CP164283-CP164285
OXEC-202	20b956a0-616b-4b15-b8a8-f8800b7c7a2c	SRR25740851	SRR30896190	CP164275-CP164282
OXEC-203	9c69218e-7b00-459f-add0-153a7d39689f	SRR25740844	SRR30896189	CP165543-CP165545
OXEC-204	0a0c39e3-22b0-433f-aa5c-b16610b8041a	SRR25740843	SRR30896188	CP164270-CP164274
OXEC-205	fa67f16f-159b-4da7-b4e8-250e8cc60292	SRR25740842	SRR30896187	CP164269
OXEC-206	1fec59fa-9760-422d-afb8-0317218e75e7	SRR25741001	SRR30896186	NA
OXEC-207	46c16d11-8042-4ccd-b6fd-f9b0e276c467	SRR25738373	SRR30896185	CP165539-CP165542
OXEC-208	3fbc8a69-fd71-4f76-8790-cfeab97cfe3c	SRR25740770	SRR30896184	CP164266-CP164268
OXEC-209	bc4416a3-9533-4ea7-94f9-dfc812c5603b	SRR25740982	SRR30896183	CP164262-CP164265
OXEC-21	0bd449f2-b6f5-4f3f-bbb8-5784415c6899	SRR25738077	SRR30896192	CP163759-CP163769
OXEC-210	469765cc-9b5e-4ac6-a4ef-a002ef00e2ec	SRR25740986	SRR30896182	NA
OXEC-211	3d136bca-4e5f-4214-a58c-c71620bb3f92	SRR25740762	SRR30896180	CP164250-CP164261
OXEC-212	2c508326-ba04-43b8-9071-7fdb215270c1	SRR25740756	SRR30896179	NA
OXEC-213	5faef3b3-6854-443d-a8ec-682384e640eb	SRR25740976	SRR30896178	CP164244-CP164249
OXEC-214	2094c45a-ad91-4ef9-b423-45c7507869bf	SRR25740949	SRR30896177	CP164234-CP164243
OXEC-215	878b9afc-2cb7-4483-bf8a-60901e75dd5a	SRR25740964	SRR30896176	CP165526-CP165538
OXEC-216	a0f077e1-0a70-45ce-b2c4-d99a0f948ab8	SRR25740953	SRR30896175	CP164232-CP164233
OXEC-217	0efc7b1e-fdd3-4c54-83b3-8acfe49c67f4	SRR25740629	SRR30896174	CP164219-CP164231
OXEC-218	9471d3b9-00a5-4969-bfe9-e6cd2b4c99a6	SRR25740832	SRR30896173	NA
OXEC-219	52d46abb-ad60-4f04-9b70-a03b057d258f	SRR25740682	SRR30896172	CP164214-CP164218
OXEC-22	6e7cf15c-7591-441c-8465-aeda3e4dc8b0	SRR25738451	SRR30896181	CP163757-CP163758
OXEC-220	1f850b95-0ae7-42c3-af06-9b1131690dde	SRR25740822	SRR30896171	CP164210-CP164213
OXEC-221	932d67a9-fa3f-4f5d-ae00-623e4975ad5a	SRR25740585	SRR30896169	NA
OXEC-222	dcffa450-bf61-4b7a-8427-40f7f0972c38	SRR25740681	SRR30896168	CP164207-CP164209
OXEC-223	becf0bd5-65c8-4ff6-8cbd-9c415d10b7f6	SRR25740938	SRR30896167	CP164204-CP164206
OXEC-224	daf15d7d-69cb-4963-8abc-1bd359c56145	SRR25740731	SRR30896166	CP165520-CP165525
OXEC-225	441009de-af98-43f6-9933-982b7e45813c	SRR25740730	SRR30896165	CP164199-CP164203
OXEC-226	74faaba2-f86c-4787-a63b-7b352b39ac0b	SRR25740560	SRR30896164	NA
OXEC-227	251b4e7b-8938-4530-bd5e-98404fe1a576	SRR25740721	SRR30896163	CP164197-CP164198
OXEC-228	a0f9a23e-c83e-4acc-ae06-d48a462dcaf0	SRR25740702	SRR30896162	NA
OXEC-229	4b2a711f-7c26-4839-8590-6c0e4f722ac1	SRR25740551	SRR30896161	CP164195-CP164196
OXEC-23	55163f90-c3a7-497c-86cc-eca1fa4d164d	SRR25740920	SRR30896170	CP163750-CP163756
OXEC-230	e220d87c-c42f-4801-9f5e-3329d465e3c7	SRR25740541	SRR30896160	CP165596-CP165598
OXEC-231	09ce3660-d309-41a5-bd7f-24f9bf45915e	SRR25740539	SRR30896158	CP165515-CP165519
OXEC-232	17f8eda0-e9fb-4662-ba09-3ab7f7b65c61	SRR25740538	SRR30896157	NA
OXEC-233	19b59042-86cc-4971-92ba-2cb3cc14d75f	SRR25740537	SRR30896156	CP165180-CP165182
OXEC-234	1b55ac76-f4fa-4612-b00d-c91d9427faf0	SRR25738482	SRR30896155	NA
OXEC-235	58af8ebb-e11a-40e1-a251-9c5708e7c4ed	SRR25740628	SRR30896154	NA
OXEC-236	d215be5f-7cf4-403d-b4c5-652959a87eb7	SRR25740735	SRR30896153	CP165176-CP165179
OXEC-237	61c5beb1-e6f7-4924-9656-02dca2e3f706	SRR25738347	SRR30896152	CP165171-CP165175
OXEC-238	9cc59b58-c306-4213-9b4d-18f6fa19dfab	SRR25738145	SRR30896151	CP165167-CP165170
OXEC-239	d2a03bcf-37ff-4875-a77f-8347bf25a870	SRR25738166	SRR30896150	CP165159-CP165166
OXEC-24	b2761493-7bc2-457e-8620-a9ce6b7f7f5f	SRR25740919	SRR30896159	CP163747-CP163749
OXEC-240	d56fbd30-fb14-428b-990a-6e607749136b	SRR25738309	SRR30896149	CP165156-CP165158
OXEC-241	c14c0f32-2c63-4822-89a0-e913cb027c64	SRR25738422	SRR30896147	CP165153-CP165155
OXEC-242	c1ad04bd-b403-4c29-aabe-3ab997316381	SRR25738393	SRR30896146	CP165150-CP165152
OXEC-243	430f2bd4-b37d-4f25-b9c2-baf9e47f4574	SRR25738390	SRR30896105	CP165148-CP165149
OXEC-244	d7aa11b4-d0b1-4281-bde7-333b7dc1b294	SRR25738388	SRR30896104	CP165142-CP165147
OXEC-245	1d9542b2-cf4a-4d6e-9851-ed7dd38d0126	SRR25738122	SRR30896103	CP165138-CP165141
OXEC-246	2affa3a9-2768-4361-b279-9cb14f2c1822	SRR25738114	SRR30896102	CP165131-CP165137
OXEC-247	5a45cb93-428a-4eb2-a726-166000de110c	SRR25738113	SRR30896101	CP165123-CP165130
OXEC-248	38eb91d0-ac20-401b-b3a0-9c1234692e0c	SRR25738111	SRR30896100	CP165118-CP165122
OXEC-249	7812b572-3370-4342-b8a8-eab3383b6f39	SRR25738339	SRR30896099	NA
OXEC-25	d60d52fd-1c93-416f-97d1-04de2216d2bc	SRR25740890	SRR30896148	CP163744-CP163746
OXEC-250	64bff16e-e269-44a5-b318-94f724d548bc	SRR25738536	SRR30896098	CP165113-CP165117
OXEC-251	65a15634-d28c-43dd-96fa-b870c0aaeaf2	SRR25738295	SRR30896096	CP165109-CP165112
OXEC-252	fb36a4a3-f96c-42e6-865b-a6c24ccd933a	SRR25738285	SRR30896095	CP165103-CP165108
OXEC-253	7b9a5796-4ff9-4cf3-85e6-4ee32a9c142b	SRR25738109	SRR30896094	CP165100-CP165102
OXEC-254	4692afca-531f-4446-9867-db5b7e488ece	SRR25738524	SRR30896093	NA
OXEC-255	c6fe6ca7-1e21-48d0-abe0-03d1a0051018	SRR25738248	SRR30896092	CP165096-CP165099
OXEC-256	5bb714fc-c599-4f7e-9f2f-e981aa4af658	SRR25738496	SRR30896091	CP165094-CP165095
OXEC-257	65380db0-9a7f-4631-846f-b95a2b2a7e7f	SRR25738493	SRR30896090	CP165090-CP165093
OXEC-258	fb9250c9-56a0-4467-b7ba-416ceac9b81a	SRR25738476	SRR30896089	NA
OXEC-259	70100926-e514-4a93-b45d-a1290216bc84	SRR25740776	SRR30896088	CP165076-CP165089
OXEC-26	76d9ddbd-c141-43d6-8493-de5bab1df2ab	SRR25740693	SRR30896097	CP163742-CP163743
OXEC-260	67a8477b-14d4-4d6e-b1a8-c26ee15e7fc8	SRR25740794	SRR30896087	CP165072-CP165075
OXEC-261	5a6686ff-b54a-4e3e-9fd3-0dbc777c027e	SRR25740747	SRR30896085	CP165067-CP165071
OXEC-262	ae027ff7-0c96-4498-8c7f-dab8f5870c90	SRR25740725	SRR30896084	CP165060-CP165066
OXEC-263	d0a7d503-b2f7-4aad-8c69-c08b2037a336	SRR25740448	SRR30896083	CP165056-CP165059
OXEC-264	e1c80e7d-78e1-441b-aee1-b909bbf27de6	SRR13991590	SRR30896082	CP165051-CP165055
OXEC-265	7690bde1-98f5-4b9c-9217-0b8debe881f9	SRR13993411	SRR30896081	CP165045-CP165050
OXEC-266	fca052e7-4376-4f21-b79d-cc4f42c541fa	SRR13992247	SRR30896080	CP165037-CP165044
OXEC-267	70c98da0-db39-4b87-ab6b-fe6344daa8a5	SRR25740509	SRR30896079	CP165035-CP165036
OXEC-268	7d86349c-7bac-4515-936f-fc68a016e621	SRR13991786	SRR30896078	CP165028-CP165034
OXEC-269	72bbcdd0-8224-4c2f-a788-92d48bf569f5	SRR13993473	SRR30896077	NA
OXEC-27	3d5bc63a-8c51-4291-9986-5ef545fa874b	SRR25738197	SRR30896086	CP163729-CP163741
OXEC-270	58642895-a89d-45ba-994e-4cfdc65549bd	SRR13992131	SRR30896076	CP165025-CP165027
OXEC-271	086d7751-ee8e-47d6-b391-3de69de8ccea	SRR25740872	SRR30896074	NA
OXEC-272	17a333bf-81af-42f3-9220-30e63bd3d6c9	SRR13992776	SRR30896073	CP165021-CP165024
OXEC-273	f1344f4f-6909-47ab-b49f-7564f140528a	SRR13993766	SRR30896072	CP165013-CP165020
OXEC-274	e4b15fbd-4fc7-462d-a257-16a58696480d	SRR13992605	SRR30896071	CP165010-CP165012
OXEC-275	e05ea781-9257-4f57-a362-13693a57757c	SRR13991598	SRR30896070	CP165004-CP165009
OXEC-276	06a6f7ac-e10b-4ce1-af6f-8635946e00c5	SRR13991993	SRR30896069	CP164999-CP165003
OXEC-277	0d95fe0c-8b34-4d43-b5fa-5245fcb3ebd3	SRR25740981	SRR30896068	CP164995-CP164998
OXEC-278	1cde82fa-5fa6-42c6-9819-75b87636f6fe	SRR13993562	SRR30896067	NA
OXEC-279	5e6d332e-2c0b-4ff7-923a-e6272f22e4e7	SRR13991930	SRR30896066	CP164993-CP164994
OXEC-28	72fc03ce-dddc-4d96-b569-cbe236b7f5df	SRR25738201	SRR30896075	CP163726-CP163728
OXEC-280	67b188c5-3087-4967-aadd-54960c2c8b08	SRR13991755	SRR30896385	CP164979-CP164992
OXEC-281	a4425be5-448f-4149-bc50-5b2f802090c8	SRR13993681	SRR30896383	CP164977-CP164978
OXEC-282	ef92ffcc-47a1-4640-9d0e-195e06fe9d74	SRR13993810	SRR30896382	CP164971-CP164976
OXEC-283	b6b06466-9130-4a78-a1f0-9b1c00ec7030	SRR13993552	SRR30896381	CP164948-CP164970
OXEC-284	b8e9db7a-425e-4fb1-90be-a60563124352	SRR13993530	SRR30896380	CP164942-CP164947
OXEC-285	5d43eae9-0fda-4a7b-bd23-0133516b8bb8	SRR13991940	SRR30896379	CP164925-CP164941
OXEC-286	9f55645a-1de4-4a3c-8701-791c3f3672d0	SRR13993622	SRR30896378	CP164922-CP164924
OXEC-287	7c749bf3-ddfc-4893-9968-304b2ccf801d	SRR13991796	SRR30896377	CP164920-CP164921
OXEC-288	a5643d8f-4b1a-41a2-ad6f-e89dca7ccce4	SRR13993668	SRR30896376	CP164917-CP164919
OXEC-289	dc56b61b-24e1-49fe-8631-e1db338524f6	SRR13992371	SRR30896375	NA
OXEC-29	625e939e-1179-44fa-a02f-ffd3f640154e	SRR25738206	SRR30896384	CP163720-CP163725
OXEC-290	9e92242d-5424-4445-8f78-accb5b077c4a	SRR13993775	SRR30896374	NA
OXEC-291	08cc2f3d-d935-4520-9588-bcedfb3366f2	SRR13991978	SRR30896372	NA
OXEC-292	97c0a455-0a37-402f-9569-5b4238df2e0b	SRR13993794	SRR30896371	CP165513-CP165514
OXEC-293	f979b288-f228-463b-99ad-4d4457292f30	SRR13992020	SRR30896370	CP165507-CP165512
OXEC-294	68eaf1a7-945f-466d-989b-b6fa6733564c	SRR13992868	SRR30896369	CP164913-CP164916
OXEC-295	75c54b76-2c8d-40e6-8240-15bfe8741000	SRR13993448	SRR30896368	CP164910-CP164912
OXEC-296	9688a48d-3190-44b5-bc87-389e5842496b	SRR13993832	SRR30896367	CP164908-CP164909
OXEC-297	ad89ba91-9d15-4874-9f1f-492bc692b4c1	SRR13992925	SRR30896366	CP165505-CP165506
OXEC-298	93dded17-8ae9-461a-9380-1c66258b5dcc	SRR13992176	SRR30896365	CP165497-CP165504
OXEC-299	1c9f6ed1-20ab-4c35-9c8c-dab6c3e5ba7c	SRR13993746	SRR30896364	CP164905-CP164907
OXEC-3	44858c68-5073-458c-a5d4-d4e59a0913bf	SRR25738167	SRR30896193	CP165583-CP165586
OXEC-30	f5b8dc46-aff1-4a99-996f-093c774e6cb4	SRR25738205	SRR30896373	CP163714-CP163719
OXEC-300	d25f5879-d393-48dd-b5d8-5e1f3905cd7f	SRR13992548	SRR30896363	NA
OXEC-301	bfeb0a98-3879-495e-83aa-5b8057c9f9e6	SRR13993514	SRR30896360	CP164902-CP164904
OXEC-302	744e3fe8-16a6-44ff-b324-06111d77296a	SRR13992568	SRR30896359	CP164897-CP164901
OXEC-303	5072bb44-7fd8-450f-b540-a2030351d4eb	SRR13993797	SRR30896358	NA
OXEC-304	9d4c36aa-b8df-4b1e-9221-22e5d966d553	SRR13993816	SRR30896357	NA
OXEC-305	ecf8e81f-0600-42f9-830a-e3d72f2d655a	SRR13992461	SRR30896356	CP164893-CP164896
OXEC-306	9f7925ce-c1a5-4146-bfd2-25d08d7aebef	SRR13993618	SRR30896355	NA
OXEC-307	a2f1eda4-d4a9-41d6-8850-e71ed573b50a	SRR13993688	SRR30896354	CP164888-CP164892
OXEC-308	14ca074a-80e2-4491-84fa-74ee2c670315	SRR13993881	SRR30896353	NA
OXEC-309	61f86d54-4a03-4df5-9d19-a50d8635f3d0	SRR13992986	SRR30896352	NA
OXEC-31	34c13f56-0b63-4f08-b490-c3f24614e4e5	SRR25738207	SRR30896361	CP163712-CP163713
OXEC-310	17084f17-eede-4adc-a691-5446b4e459f5	SRR13992811	SRR30896351	CP164886-CP164887
OXEC-311	266d8747-6f21-4e8d-80dd-0f0ab71537c0	SRR13993721	SRR30896349	CP164881-CP164885
OXEC-312	992f4efb-9b73-4349-96ea-0d6519f8a561	SRR13993779	SRR30896348	CP164878-CP164880
OXEC-313	269b2d27-fe11-4411-99ae-ccf3e704c3f2	SRR13993720	SRR30896347	CP164876-CP164877
OXEC-314	fff2b139-4529-40d2-b02a-2eae3f377b1d	SRR13992233	SRR30896346	CP164873-CP164875
OXEC-315	65aa82e6-35d3-414b-aff3-92b68515afc0	SRR13991771	SRR30896545	CP164866-CP164872
OXEC-316	8c3ee6e7-e570-484b-926c-269c15336fce	SRR13992281	SRR30896544	CP164864-CP164865
OXEC-317	8dec9287-f974-4397-af3a-e2b1dfa15959	SRR25738350	SRR30896543	CP164859-CP164863
OXEC-318	f3fcd3e4-efb5-4c2c-8eb4-c13278ed7d19	SRR13993283	SRR30896542	CP164849-CP164858
OXEC-319	7a67b1a9-42e8-4cb4-9c5e-24d850009e40	SRR13992434	SRR30896541	NA
OXEC-32	c8756f51-b13d-4201-b3e4-b7aa08112101	SRR25738479	SRR30896350	CP163710-CP163711
OXEC-320	a98ee833-aba5-49ef-b247-7585585495f5	SRR13992004	SRR30896540	CP164846-CP164848
OXEC-321	e1d2aec7-eb12-4798-88fe-186c289d1c46	SRR13991589	SRR30896538	NA
OXEC-322	d3719a25-de46-4a84-9b54-834823687b8b	SRR13992165	SRR30896537	CP164843-CP164845
OXEC-323	9f6e48c1-cb9e-41a1-8d21-1724c4ebfd3e	SRR13993765	SRR30896536	NA
OXEC-324	304334fd-505c-4c17-8a4c-f9a72f756b4b	SRR13992586	SRR30896535	CP164841-CP164842
OXEC-325	7e066b76-50d7-4bfe-8ea2-f34f9c56b151	SRR13992345	SRR30896534	NA
OXEC-326	7fca96aa-7a29-43b5-b1b3-26b83ead940f	SRR13991705	SRR30896533	NA
OXEC-327	c164cbdc-67f3-43dc-96c3-b6f2aacedb54	SRR13993507	SRR30896532	NA
OXEC-328	3378378c-c8b3-4339-ad5a-4d75f8a2aa5e	SRR13992516	SRR30896531	CP164829-CP164840
OXEC-329	3e7e0845-fe8a-4314-8ab0-42cf3d96c283	SRR13992543	SRR30896530	CP164826-CP164828
OXEC-33	a00aa380-43ef-4f6d-83e1-f245b46876a0	SRR25740798	SRR30896539	CP165581-CP165582
OXEC-330	57788c51-89cc-4e81-8b5b-c3ada388bfcc	SRR13993758	SRR30896529	CP164823-CP164825
OXEC-331	ae505be8-4ea9-401d-a908-e15d82043fec	SRR13992961	SRR30896527	CP164819-CP164822
OXEC-332	c2c82a7f-dda6-452b-908e-2ca3854bdedb	SRR13991802	SRR30896526	CP164815-CP164818
OXEC-333	c4e0cd51-ac0e-486f-9dd5-a14e04ef6a6d	SRR13991782	SRR30896525	CP164810-CP164814
OXEC-334	bea4fd14-e10f-44c9-b4f9-35b97ad91608	SRR13993398	SRR30896524	CP164808-CP164809
OXEC-335	4a78ec3b-4f83-49a1-9569-0a111c20fad3	SRR13993015	SRR30896523	CP165491-CP165496
OXEC-336	f0ac8beb-8c4b-4d6e-969c-f8df1419f898	SRR13993772	SRR30896522	CP164806-CP164807
OXEC-337	fd628cf8-ced6-473c-ac72-dbfaa0831711	SRR13992244	SRR30896521	NA
OXEC-338	e90cf998-df99-4a6f-87a6-5f72fdaf6424	SRR13992590	SRR30896520	NA
OXEC-339	6ec64691-9754-4a88-8a1a-95fa4cdfc2d8	SRR13991563	SRR30896519	CP164800-CP164805
OXEC-34	01ebf48a-dfae-4f34-8601-414bdd9d64d4	SRR13992079	SRR30896528	CP163700-CP163709
OXEC-340	77f03c56-16b6-42ae-934a-ba9c909cd7b4	SRR13993391	SRR30896518	CP164799
OXEC-341	fff721ac-bd2e-476e-8e20-11587e2280ab	SRR13992970	SRR30896516	CP164795-CP164798
OXEC-342	e5e4bb7b-32c9-4f9d-ada2-e31c5812a2f3	SRR13992601	SRR30896515	CP164793-CP164794
OXEC-343	731d94ca-2355-480e-9131-bf40e00a4ede	SRR13992582	SRR30896514	CP164789-CP164792
OXEC-344	fe1ec099-66de-4e5e-98de-bb98f8f03b48	SRR13992241	SRR30896513	CP164786-CP164788
OXEC-345	c595cee0-a310-4c30-a6cb-caf0f8ceb3e8	SRR13993378	SRR30896512	CP164778-CP164785
OXEC-346	5db2d789-a371-4091-8882-599978a05c51	SRR13993358	SRR30896511	NA
OXEC-347	e01350cb-bf1b-4333-9f51-b2822bdfd728	SRR13992258	SRR30896510	CP164776-CP164777
OXEC-348	6c9f2942-2e33-4ba2-8bb4-f0af2d7bfaef	SRR13992779	SRR30896509	NA
OXEC-349	f8a9ed52-c209-4e36-9fff-d9b23dacdd43	SRR13992316	SRR30896508	NA
OXEC-35	6a8a5982-af87-4363-beaa-f4184460f54d	SRR25738234	SRR30896517	CP163698-CP163699
OXEC-350	30d2a4f5-7ba8-475b-8010-1dec21a88074	SRR13993641	SRR30896507	NA
OXEC-351	98b10f47-a670-46e9-a5a6-d670a61cae53	SRR13993784	SRR30896145	CP164773-CP164775
OXEC-352	00decd65-8e22-4c8b-94ae-6d5791fa6310	SRR13992145	SRR30896144	NA
OXEC-353	e3fe0491-e5be-4d77-bb7b-5d008eb80812	SRR13993233	SRR30896143	CP164765-CP164772
OXEC-354	9d49f09f-b95c-4c02-8bbf-380eff9d31e5	SRR13993818	SRR30896142	NA
OXEC-355	59920eb6-9b16-4f3f-955a-74a077710389	SRR13992119	SRR30896141	CP164763-CP164764
OXEC-356	58ef278c-eddb-4265-b724-51afe56ad2a6	SRR13992126	SRR30896140	NA
OXEC-357	9808de35-d503-4d6c-b01f-800898cfdbb6	SRR13993142	SRR30896139	CP164760-CP164762
OXEC-358	be109820-50ca-4620-acc4-118487626873	SRR13993529	SRR30896138	CP164749-CP164759
OXEC-359	a5e25c10-c42f-418f-9ba0-2aa3d44bee18	SRR25740837	SRR30896137	NA
OXEC-36	afeebe10-5712-4406-ae68-880af081fa78	SRR25740892	SRR30896506	NA
OXEC-360	12cf0731-f4b8-4d9a-9bfe-40bb9a3eceea	SRR13993027	SRR30896136	NA
OXEC-361	438ac48c-fee4-45e9-8b02-985fa5cc2618	SRR13991984	SRR30896134	NA
OXEC-362	949ac986-c2e5-4617-b5a6-315fe9657ba6	SRR13992170	SRR30896133	CP164744-CP164748
OXEC-363	f6ca950e-bdb3-4664-b81e-a657730cd7f5	SRR13992324	SRR30896132	CP164734-CP164743
OXEC-364	7f5b2b0a-c330-48d8-9632-e7bec2c07752	SRR13992305	SRR30896131	NA
OXEC-365	d88f3323-8a15-4e0f-b05c-376392cce572	SRR25740921	SRR30896130	CP164729-CP164733
OXEC-366	1bc8ab59-3f2b-470f-84ac-c50fa1682136	SRR13993861	SRR30896129	CP164727-CP164728
OXEC-367	30071b6c-8afb-42d5-ae09-e61b37b9e2b8	SRR13992645	SRR30896128	NA
OXEC-368	a09e0d51-491e-4468-ac36-fa3b676fde19	SRR13993610	SRR30896127	NA
OXEC-369	6ca9cba4-f9b6-45a1-84b2-1a29c4e3e352	SRR13992750	SRR30896126	NA
OXEC-37	52ee330f-d68b-4327-8880-fc0e1f48fe2f	SRR25738215	SRR30896135	CP163693-CP163697
OXEC-370	c28e132c-d464-45a7-a3ad-b00db3761af5	SRR25738256	SRR30896125	CP164724-CP164726
OXEC-371	7e2170f0-1a3d-4274-852f-4b0f23c4e1b8	SRR13991784	SRR30896123	CP164717-CP164723
OXEC-372	e3df3f6c-55f4-45a8-88a3-551bf9f0dde3	SRR13993236	SRR30896122	NA
OXEC-373	5549ffb3-3ce6-4289-9528-62cef2b770b7	SRR13993631	SRR30896121	CP164715-CP164716
OXEC-374	5b96cae8-8b1d-4756-9ff5-d142b2aab6dc	SRR13993434	SRR30896120	CP165487-CP165490
OXEC-375	986704bf-1bfc-4055-863a-0255854490d1	SRR13993076	SRR30896119	CP164713-CP164714
OXEC-376	4c615f04-991b-484b-9820-27b0cdd68170	SRR13993000	SRR30896118	NA
OXEC-377	61b77c37-eb26-4476-9ee4-02eaf75236ea	SRR13992989	SRR30896117	NA
OXEC-378	4dfe6509-9c0a-4fd9-b43c-3fb32af2bbd3	SRR13992899	SRR30896116	NA
OXEC-379	fd3e16de-57e2-496b-81c3-d8a91b5219df	SRR13991907	SRR30896115	NA
OXEC-38	52a477c2-3b70-4952-8e1a-8d1f0f3f7dd8	SRR25740893	SRR30896124	CP163692
OXEC-380	cbd163ff-5050-4324-a1aa-bc6e114c98af	SRR13993300	SRR30896114	CP164709-CP164712
OXEC-381	345f7a9b-0303-49ce-9dd7-6ce33b868f8b	SRR13992447	SRR30896112	CP165483-CP165486
OXEC-382	aa8a5154-6e59-4c86-8bf1-381b7ebe6d40	SRR11046280	SRR30896111	CP164706-CP164708
OXEC-383	c76fc701-1f30-47a0-9522-830e4c0322f8	SRR13993372	SRR30896110	NA
OXEC-384	5ea1e8e4-ad0c-4a84-ab1c-58dd0b91f197	SRR13993354	SRR30896109	NA
OXEC-385	3d256025-a3ac-4500-bf12-b4fde47040d7	SRR13992627	SRR30896108	CP164702-CP164705
OXEC-386	bd95873d-728f-419a-9b15-73684adb92a5	SRR11046277	SRR30896107	CP164700-CP164701
OXEC-387	51b375a6-db5f-4dd3-9b61-947ef735d3bd	SRR13992807	SRR30896106	CP165476-CP165482
OXEC-388	1b06ceb4-031f-44da-927b-20e31889abbe	SRR13993864	SRR30896505	CP164697-CP164699
OXEC-389	9340217b-3034-4600-8715-254ba0f84805	SRR13992180	SRR30896504	CP164693-CP164696
OXEC-39	29bcca51-bee9-47b3-92c6-595d05f8f14c	SRR25738254	SRR30896113	CP163687-CP163691
OXEC-390	7c8d72a5-cfe9-4ba9-a73d-225a3cbb2f13	SRR13991794	SRR30896503	NA
OXEC-391	65d0e748-ed0a-4b31-86bd-ed2c397a0003	SRR13992923	SRR30896501	CP164688-CP164692
OXEC-392	121f3bfc-75d7-4e0a-8671-e89c3798f154	SRR13993032	SRR30896500	NA
OXEC-393	c73f8433-b883-4d56-bf9c-fda0a20e3c90	SRR13991706	SRR30896499	CP164684-CP164687
OXEC-394	f1674966-35fa-4552-b8be-8fd602e27118	SRR13992335	SRR30896498	CP164675-CP164683
OXEC-395	a2997377-bd79-44ee-a56c-7cb92f5f6f26	SRR13992117	SRR30896497	NA
OXEC-396	1e805e34-e750-4b92-b475-7aee0df3eae5	SRR13993487	SRR30896496	CP164671-CP164674
OXEC-397	eb574163-c800-48ae-9614-2b754e8aa89d	SRR13992468	SRR30896495	NA
OXEC-398	53a12544-fb0d-4056-9d7c-4017362a9d8b	SRR13992765	SRR30896494	CP164666-CP164670
OXEC-399	b4161ac4-a2fa-49ae-b827-e0c4c1c9e853	SRR13992848	SRR30896493	CP164664-CP164665
OXEC-4	dc29b3b4-1986-4978-9a44-94887adec077	SRR25738190	SRR30896362	NA
OXEC-40	0c4950a1-1df1-4fda-9729-7e68f811176f	SRR25740497	SRR30896502	CP163682-CP163686
OXEC-400	c9db781c-bb70-4fb3-b0d9-03fdb926c17f	SRR25738200	SRR30896492	CP164658-CP164663
OXEC-401	014b68b8-c04b-41a7-92ea-5e323ef8cdf0	SRR13992143	SRR30896489	CP164653-CP164657
OXEC-402	0f7cb97d-6ee7-46bd-add5-446a97f6b422	SRR13993044	SRR30896488	CP164649-CP164652
OXEC-403	33d07f00-c220-4119-b168-2a8a78dc7859	SRR13992508	SRR30896487	CP164641-CP164648
OXEC-404	22a88629-a247-438f-8429-5abab374b68c	SRR11046289	SRR30896486	CP164635-CP164640
OXEC-405	dee219b8-85ba-456e-a9c9-6c483be6b3c5	SRR13991603	SRR30896485	NA
OXEC-406	6605cdd0-4ea7-4643-b2e0-e6d1be07b2d9	SRR11046282	SRR30896484	CP164633-CP164634
OXEC-407	d9e6b52f-631b-4cf6-8d6a-22e5039d2236	SRR13991687	SRR30896483	CP165473-CP165475
OXEC-408	723eae6c-cf46-4fdd-bfdf-2438fc67f1d6	SRR13992653	SRR30896482	CP164631-CP164632
OXEC-409	b63d6444-1af7-49fd-9c74-832eedf8d670	SRR13993557	SRR30896481	CP165468-CP165472
OXEC-41	302015b9-e2b3-4c88-adc2-f89878c471a8	SRR25738258	SRR30896490	CP163675-CP163681
OXEC-410	6f822a0e-ab23-4293-b461-b8779d7eecd4	SRR13991558	SRR30896480	CP164622-CP164630
OXEC-411	d4bec54c-ee1f-4ee7-8be2-ec1a1ca1154a	SRR11046275	SRR30896478	CP164618-CP164621
OXEC-412	42013221-1a92-42db-b5b9-9c06a7fc9551	SRR13993272	SRR30896477	CP164614-CP164617
OXEC-413	df3f5a3f-f2a2-4bdf-a343-5fce2a4d4b12	SRR13991602	SRR30896476	CP164611-CP164613
OXEC-414	2a06c84b-7b37-415f-9714-8d7e17b00cff	SRR13993649	SRR30896475	CP164608-CP164610
OXEC-415	7a95d358-de08-4632-8e4c-27e94e58b1dd	SRR13992432	SRR30896474	CP164605-CP164607
OXEC-416	f8dd3f44-8422-4612-8859-1a4434998166	SRR13992023	SRR30896473	CP164600-CP164604
OXEC-417	4aac4765-2480-43d2-bd85-8f2cf4b6aab5	SRR13993010	SRR30896472	CP164597-CP164599
OXEC-418	aaacb90b-9d85-44e5-9273-b6b9e2c2d8c6	SRR13991908	SRR30896471	NA
OXEC-419	78487a00-84c7-4f4d-bb4d-d07b7caa07e9	SRR13992152	SRR30896470	CP164592-CP164596
OXEC-42	c9ed3c57-9f06-4f39-a28b-b7beee031279	SRR25738262	SRR30896479	CP163670-CP163674
OXEC-420	2c3735c9-10ec-44b3-94e5-93eec67c06bb	SRR13993646	SRR30896469	CP164552-CP164591
OXEC-421	23ada49d-5eb3-40b0-a860-f9becaa9b01a	SRR25740754	SRR30896467	CP165465-CP165467
OXEC-422	b4e23977-fcd5-40d5-87b1-530e797e44d8	SRR13992738	SRR30896466	CP164548-CP164551
OXEC-423	97c3c169-1adf-40f4-9e17-aec86420692f	SRR13993143	SRR30896345	CP164539-CP164547
OXEC-424	e0175aa0-d085-4a5c-94fd-7ff076f863a4	SRR13991600	SRR30896344	CP164536-CP164538
OXEC-425	7ca56ec6-5206-4f19-98fd-a1d0c445dec9	SRR13992353	SRR30896343	CP164531-CP164535
OXEC-426	ea24fb60-3113-4da3-93aa-52715f816143	SRR13993073	SRR30896342	CP164526-CP164530
OXEC-427	7be7096d-79c7-471e-ba24-173b201f4165	SRR13992422	SRR30896341	CP164524-CP164525
OXEC-428	d50e70b3-4f1d-4e1e-b203-bf4fa12d3edb	SRR13992500	SRR30896340	CP164521-CP164523
OXEC-429	5550c899-4b25-482d-b81e-f6d952edd162	SRR13993579	SRR30896339	CP164517-CP164520
OXEC-43	cefcd5c0-66e6-4080-a2f5-78067599a1e1	SRR25738275	SRR30896468	NA
OXEC-430	77859495-7034-4953-a967-77f24e68cd6b	SRR13993396	SRR30896338	CP164515-CP164516
OXEC-431	874482f6-2de5-46ea-85c1-0976e0e55e17	SRR13992409	SRR30896336	NA
OXEC-432	681b8090-ca38-4dc7-85dd-3df00ae47884	SRR13991669	SRR30896335	NA
OXEC-433	16873c0d-5d78-4584-972f-95d635d15200	SRR13992824	SRR30896334	CP164506-CP164514
OXEC-434	f8b924f1-e8de-4d4b-80f3-08503f5715c3	SRR13992025	SRR30896333	CP164500-CP164505
OXEC-435	034e9bd8-d506-41a9-915e-0dc27757ede4	SRR13992071	SRR30896332	CP164495-CP164499
OXEC-436	7ee7e1ff-c7a7-4379-9b28-9b144dbab81c	SRR13991718	SRR30896331	CP164490-CP164494
OXEC-437	8cad0e7f-729a-47cd-9440-f3ee9049f6b6	SRR13993165	SRR30896330	NA
OXEC-438	f7d650de-ab42-4776-ba97-f1d833a0b256	SRR13992089	SRR30896329	CP164487-CP164489
OXEC-439	e8891361-988c-4485-b1cc-7d3bf3e6ce6d	SRR13993139	SRR30896328	CP164482-CP164486
OXEC-44	76a1f80d-5f2d-4627-9c6b-378c1300a54b	SRR25738083	SRR30896337	CP163666-CP163669
OXEC-440	27629192-2c4c-4969-9ca5-db30914d03ec	SRR13993661	SRR30896327	CP164479-CP164481
OXEC-441	731c92a1-efeb-4187-8e8e-04886bc2b682	SRR13992583	SRR30896325	NA
OXEC-442	f59f6b35-01e2-4d12-9cfe-09be0e870703	SRR13992330	SRR30896324	CP165451
OXEC-443	37f7568d-0eec-4081-8c96-7a9d42710390	SRR13992304	SRR30896323	CP165445-CP165450
OXEC-444	1d03a754-7f3a-4329-a30d-e2c131c172d1	SRR13993501	SRR30896322	CP165443-CP165444
OXEC-445	4333866f-79ec-4645-95c1-ad6ae60bb896	SRR13993260	SRR30896321	CP165435-CP165442
OXEC-446	bca59aaa-7dbd-4ca0-9cf7-0371ca906e4c	SRR13992700	SRR30896320	CP165431-CP165434
OXEC-447	3a9b4d9d-13ff-4c02-aa84-b4127f0947fe	SRR13991614	SRR30896319	CP165429-CP165430
OXEC-448	df813e9b-769f-4a31-8ff7-df9ba8a38401	SRR13992260	SRR30896318	CP165428
OXEC-449	bc116324-cdc4-44d5-82d8-e8f3107c84b7	SRR13993454	SRR30896317	CP165422-CP165427
OXEC-45	846d8e4c-56ed-4350-909f-40b88d683b0f	SRR25740894	SRR30896326	CP163662-CP163665
OXEC-450	fe7f4ff1-db01-4c78-b0b2-c2d7fa4a10f2	SRR13991896	SRR30896316	NA
OXEC-451	de61a612-cdf1-4f8d-b02b-97fc62638e10	SRR13992270	SRR30896314	CP165414-CP165421
OXEC-452	a905ab9a-6715-45d6-b82c-b29269f1e1e2	SRR13992013	SRR30896313	NA
OXEC-453	9093c634-ed0c-4e07-82f0-ae908369fbbf	SRR13993022	SRR30896312	NA
OXEC-454	18f603c4-62d1-460e-92c9-f7c5dc2da173	SRR13993871	SRR30896311	CP165408-CP165413
OXEC-455	82e9d2da-666c-4131-99b5-9e082bba872f	SRR13992222	SRR30896310	CP165402-CP165407
OXEC-456	1083aa05-2f07-4c22-9184-9c8cdac5e321	SRR25740752	SRR30896309	CP165397-CP165401
OXEC-457	d8630117-551d-4368-a5b0-932eb30afe51	SRR13991695	SRR30896308	CP165396
OXEC-458	4b4145a9-becd-4218-9381-c8fb6ddce176	SRR13991860	SRR30896307	NA
OXEC-459	2da76a28-cf9e-4d9d-98fe-b16c2e9314f2	SRR13992670	SRR30896306	CP165394-CP165395
OXEC-46	e9210537-efd8-4ba8-8449-c6947076b834	SRR25738099	SRR30896315	CP163658-CP163661
OXEC-460	4335d3e5-b312-4f33-9ddb-c9021a80da3a	SRR13991989	SRR30896065	CP165389-CP165393
OXEC-461	912f87a5-a0d5-4558-811e-d184cc369e07	SRR13993017	SRR30896063	CP165382-CP165388
OXEC-462	d11ab108-deaf-45c9-b45d-dc7ae62ed9b3	SRR13991748	SRR30896062	CP165379-CP165381
OXEC-463	883d2bda-9e61-4b43-a274-9f93cd444662	SRR13993264	SRR30896061	CP165374-CP165378
OXEC-464	3ac597cd-1b67-4f2f-bce3-9e9a5fd1e706	SRR13992696	SRR30896060	CP165370-CP165373
OXEC-465	8bc9d3fd-0229-4cb2-9da2-6dec2b33e251	SRR13992369	SRR30896059	NA
OXEC-466	fd6b1bba-1184-44ce-8f6b-06fd2c549f5c	SRR13991904	SRR30896058	CP165364-CP165369
OXEC-467	86bee531-6406-447f-8079-0e624a0e1438	SRR13992202	SRR30896057	NA
OXEC-468	d5b8e5f8-5a36-41ac-99a9-651a62c63b4f	SRR13992495	SRR30896056	CP165360-CP165363
OXEC-469	c10fbfe3-f9dd-44c0-8ed4-cd016be57770	SRR13993509	SRR30896055	CP165357-CP165359
OXEC-47	0d4789a2-71a6-4db7-b0c0-bb15a9ade85d	SRR25738279	SRR30896064	CP163655-CP163657
OXEC-470	6e9845e7-f04c-48cb-b94a-b7b36629fec2	SRR25740604	SRR30896054	CP165354-CP165356
OXEC-471	43bda353-bb2a-4da3-ac9c-5524f5bec7d3	SRR13991982	SRR30896052	CP165349-CP165353
OXEC-472	52bd0849-6ae7-4d6e-beb1-6fbe59575131	SRR13992769	SRR30896051	CP165340-CP165348
OXEC-473	b73243ea-ce49-4864-aeb7-0ba9176c74f1	SRR13993547	SRR30896598	NA
OXEC-474	76a04114-730e-45ae-b011-aeeec92eb090	SRR13993410	SRR30896597	CP165335-CP165339
OXEC-475	01188b97-1bf2-4496-b1cc-c555c46d983e	SRR13992144	SRR30896596	CP165333-CP165334
OXEC-476	32a875dc-9871-4220-869f-01f79b21cfd7	SRR13992526	SRR30896595	CP165325-CP165332
OXEC-477	87108ce6-8807-4a3a-b45c-9ea4914770ab	SRR13992201	SRR30896594	CP165319-CP165324
OXEC-478	bf159b49-baf0-4c27-b4f7-68c82a6feb13	SRR13993522	SRR30896593	CP165315-CP165318
OXEC-479	a374fd1d-684c-4e14-a943-a6b07eaea008	SRR13993687	SRR30896592	CP165308-CP165314
OXEC-48	db47718d-e660-494b-9d77-6f0d0f3fc82f	SRR25738296	SRR30896053	NA
OXEC-480	51135b3f-cf63-49c3-bf31-e2165a317233	SRR13992812	SRR30896591	CP165302-CP165307
OXEC-481	44ec438d-302c-443f-a0e8-67cb3f1be363	SRR13993184	SRR30896589	CP165297-CP165301
OXEC-482	96c74f9c-0f24-4e4d-9a40-8c7be142fa21	SRR13993153	SRR30896588	CP165292-CP165296
OXEC-483	abe419d7-db3a-4ed4-a599-8ce5dd08334c	SRR13991893	SRR30896587	CP165290-CP165291
OXEC-484	d5f43352-b925-4aef-b511-ed31c6151dfb	SRR13991735	SRR30896586	CP165288-CP165289
OXEC-485	d2af31d8-ade2-4d1e-8739-a6b3644029fd	SRR13992226	SRR30896585	CP165286-CP165287
OXEC-486	3aee63d6-f29d-4c7e-994e-aa00b124627a	SRR13992689	SRR30896584	CP165283-CP165285
OXEC-487	14bf1a04-5376-4323-a26b-982e0a2a4a68	SRR13993882	SRR30896583	CP165282
OXEC-488	685409b3-c240-4379-80c7-2957fb4ca4bf	SRR13992880	SRR30896582	CP165272-CP165281
OXEC-489	cdb6f089-ef88-42c1-969a-95c19e9862c8	SRR13991850	SRR30896581	CP165265-CP165271
OXEC-49	c3f5775e-8550-42a4-bd82-29df4069ad43	SRR25738532	SRR30896590	CP163651-CP163654
OXEC-490	64a59454-3bcb-45a8-9999-4d72b9cecb53	SRR13992933	SRR30896580	CP165263-CP165264
OXEC-491	1bc952b3-000e-4555-94be-bd5a52d86f77	SRR13993571	SRR30896578	CP165261-CP165262
OXEC-492	3503a750-54f1-48ce-bc9b-d6b3deba5d7b	SRR25738236	SRR30896577	CP165255-CP165260
OXEC-493	a5348159-9738-4e9e-95f2-d1de5b53919d	SRR13992035	SRR30896576	CP165243-CP165254
OXEC-494	21282296-078d-4afd-9784-3e1b4b94ee5c	SRR13993433	SRR30896575	CP165240-CP165242
OXEC-495	05c6d3c5-a2e3-4d57-916a-896707c0e7a3	SRR13993201	SRR30896574	CP165239
OXEC-496	b8ad8e7b-f7d6-4149-9914-33f3b7661d51	SRR13992714	SRR30896305	NA
OXEC-497	90992c9a-7fb9-42b6-87cb-f24e0a428a37	SRR13993021	SRR30896304	CP165234-CP165238
OXEC-498	878951a6-6764-4ec0-b7ef-e60263849626	SRR13993271	SRR30896303	CP165231-CP165233
OXEC-499	e4c71342-5076-4df0-b155-5b066e135169	SRR13993226	SRR30896302	CP165227-CP165230
OXEC-5	185e8999-6e7d-4222-8105-b993fe204dfe	SRR25738445	SRR30896491	NA
OXEC-50	5884f4d7-3dd1-42c9-9b18-8fca7b98df5a	SRR25738475	SRR30896579	NA
OXEC-500	5629a9ea-a624-47d7-906d-60327bb8a29d	SRR13993569	SRR30896301	CP165225-CP165226
OXEC-501	2d024f58-7218-4268-9ff5-320c7be62aaf	SRR13991561	SRR30896298	CP165223-CP165224
OXEC-502	c0e6b2a5-0408-4555-a950-7ca796240224	SRR13993510	SRR30896297	CP165219-CP165222
OXEC-503	210a940d-7002-4075-95eb-676cc83a2fc2	SRR13993438	SRR30896296	CP165215-CP165218
OXEC-504	c2ac38ca-6ff7-43fe-8261-6fffc42813a2	SRR13993504	SRR30896295	CP165209-CP165214
OXEC-505	5a0dc3aa-7d28-4851-ba06-94e423cf1a3e	SRR13993480	SRR30896294	CP165206-CP165208
OXEC-506	8f4281f8-c7dc-4e0b-a009-40ea722598b3	SRR13993083	SRR30896293	CP165203-CP165205
OXEC-507	b7be7c89-0e25-4818-801b-74f5513e80ec	SRR13992717	SRR30896292	CP165200-CP165202
OXEC-508	8a7ac2e3-3e7c-423a-9918-7cfc97547b5e	SRR13993187	SRR30896291	CP165462-CP165464
OXEC-509	cf854b97-65e6-48e0-9f3c-145b3b9515eb	SRR13991838	SRR30896290	NA
OXEC-51	6389ff69-b454-4160-9290-9c7817a814c7	SRR25738115	SRR30896299	NA
OXEC-510	2ead7237-ce0f-4c09-826b-cbd1d0a60bb0	SRR13992661	SRR30896289	CP165190-CP165199
OXEC-511	b7690621-58b0-4e89-a6a5-291624de6bbc	SRR13992718	SRR30896287	CP165188-CP165189
OXEC-512	bae2ea03-9b05-4aa1-a5c5-f1f83009e56c	SRR13993459	SRR30896286	CP165183-CP165187
OXEC-513	c95e5a5a-14a8-4f41-9ac1-6b460bb0c510	SRR13993365	SRR30896285	CP165460-CP165461
OXEC-514	43557ed2-ba90-497b-be71-92d277b9ced4	SRR13993257	SRR30896284	CP165457-CP165459
OXEC-515	b119957c-9133-4121-9384-99b6d8b2af1b	SRR13992947	SRR30896283	CP165452-CP165456
OXEC-516	22ec1f35-5e14-4683-8355-6bf718f952b2	SRR13993734	SRR30896282	CP165590-CP165595
OXEC-517	494a6ed7-4547-489b-826b-46c1b5baefe4	SRR13991875	SRR30896281	CP163645-CP163647
OXEC-518	ba492b80-e8f6-440c-8159-020988ac9869	SRR13992709	SRR30896280	CP163639-CP163644
OXEC-519	38ba48de-56cb-47e4-a60a-c691d8afd247	SRR13992294	SRR30896279	CP163636-CP163638
OXEC-52	de4bafcb-24eb-447b-9632-868d24a6d732	SRR25738119	SRR30896288	CP163648-CP163650
OXEC-520	e51a4fa4-b5c1-4212-82aa-f95df8d148e4	SRR13992604	SRR30896278	CP163634-CP163635
OXEC-521	045cf886-9e90-49e2-9575-f1ad18c1e1fd	SRR13992061	SRR30896276	CP163632-CP163633
OXEC-522	9d6ff396-d4f4-40fb-9608-20a54863f753	SRR13993693	SRR30896275	CP163627-CP163631
OXEC-523	170a7599-23a8-4ba6-9563-61b79fc30c4e	SRR13992809	SRR30896274	CP165587-CP165589
OXEC-524	cf5bc0fe-7858-4672-b4c5-c49e2f6ebb29	SRR13992635	SRR30896273	CP163625-CP163626
OXEC-525	3da66e11-7893-4148-afad-f72b3340397d	SRR13992560	SRR30896272	CP163622-CP163624
OXEC-526	2e70232a-3bda-450d-8423-86f8f4c9e7ae	SRR13992666	SRR30896271	CP163619-CP163621
OXEC-527	33b99002-bea2-40fe-8491-ad466a1cf512	SRR13992511	SRR30896270	CP163617-CP163618
OXEC-528	b4157ebc-032a-4860-b81b-8cd68ab983cf	SRR13992849	SRR30896269	CP163613-CP163616
OXEC-529	99438935-7bd8-407f-8551-cb228f3007d1	SRR13993066	SRR30896268	CP163610-CP163612
OXEC-53	fcc19ea3-1a55-4886-b5b7-c84fe1f43f9a	SRR25738334	SRR30896277	CP164189-CP164194
OXEC-530	4fe3b2df-0437-43f1-9446-0244b1a62756	SRR13993801	SRR30896267	CP163605-CP163609
OXEC-531	befaa536-3d11-4e29-a644-c3a714d1a341	SRR13993394	SRR30896265	CP163603-CP163604
OXEC-532	4e311c12-368f-4f0d-a1ba-8eb4423db6dd	SRR13993850	SRR30896264	CP163600-CP163602
OXEC-533	1db7a130-caae-4bdb-a835-417130f7bdf3	SRR13993496	SRR30896263	CP163597-CP163599
OXEC-534	4687e9da-e7de-472d-882c-10e5c1a0df37	SRR13993164	SRR30896262	CP163594-CP163596
OXEC-535	dcff1b63-7e48-493e-88c6-d8c5b69fe3e0	SRR13992366	SRR30896261	CP163586-CP163593
OXEC-536	4b1f394b-3f5a-4c97-8fa9-d31272f919b9	SRR13993009	SRR30896260	CP163580-CP163585
OXEC-537	02cb1371-8085-46c0-af8d-075dacbdd5a9	SRR13992075	SRR30896259	CP163574-CP163579
OXEC-538	3c0108d3-3203-4d59-8936-2a2c3162455c	SRR13992679	SRR30896258	CP163571-CP163573
OXEC-539	48847f46-090a-4cf2-af9f-d6ba161c75b3	SRR13991877	SRR30896257	CP163569-CP163570
OXEC-54	081f6f17-bbe9-4088-8b1f-6e5560cd1a13	SRR25738131	SRR30896266	CP164187-CP164188
OXEC-540	7bc90267-6b4a-4ecc-9bdc-2fc82cc69692	SRR13991805	SRR30896256	CP163564-CP163568
OXEC-541	c49e9c01-a093-4085-9107-d496d0d65c57	SRR13993383	SRR30896254	CP163857-CP163858
OXEC-542	267d42ae-bbec-4a60-8c3a-c55d64484b64	SRR13991817	SRR30896253	CP163854-CP163856
OXEC-543	25769f92-0939-4820-99a2-45bad11db27d	SRR13991831	SRR30896252	CP163852-CP163853
OXEC-544	5d6de9e9-0221-4957-8253-ffaf169b670c	SRR13993361	SRR30896251	CP163846-CP163851
OXEC-545	eaae9d3f-4c52-4455-9c36-c26a1e437934	SRR13992470	SRR30896250	CP163843-CP163845
OXEC-546	d01f9d2c-54da-4872-8566-c1afcf4fd9d6	SRR13992625	SRR30896249	CP163840-CP163842
OXEC-547	3605755d-3ae8-42d1-9acd-44a8dcdbe51d	SRR13993602	SRR30896248	CP163837-CP163839
OXEC-548	17c78ccb-8923-4504-b8f6-d5fd8b9fb1a4	SRR13992772	SRR30896247	CP163829-CP163836
OXEC-55	af9ef6ff-c525-46f0-856f-c6565d3ad53f	SRR25738394	SRR30896255	CP164184-CP164186
OXEC-56	024d720b-7bf8-4524-bdd6-e9033cb3e91e	SRR25738404	SRR30896246	CP164179-CP164183
OXEC-57	66711c3f-4b8d-411f-a5fb-66a445d1de34	SRR25740500	SRR30896245	CP164175-CP164178
OXEC-58	9fbf2bb7-c4c0-42ef-8593-e697ae82ae1d	SRR25740898	SRR30896244	CP165574-CP165580
OXEC-59	25ab3532-2e70-44bc-8bb1-cca43e1ed9fb	SRR25738359	SRR30896243	CP164171-CP164174
OXEC-6	e0c5b5f1-8367-4a41-a284-6d104fb40381	SRR25738343	SRR30896300	CP163817-CP163822
OXEC-60	d5f95895-905e-4bca-abbc-f7cb24abeb61	SRR25740676	SRR30896242	CP164165-CP164170
OXEC-61	9a4d4e79-765d-4997-b396-e07b80c316ed	SRR25738153	SRR30896240	CP164163-CP164164
OXEC-62	c5458181-c4c4-420e-808c-6280257a1fba	SRR25738503	SRR30896239	CP164158-CP164162
OXEC-63	c00bae1b-6c27-4a33-8aa2-f185105c29bc	SRR25740899	SRR30896238	CP164151-CP164157
OXEC-64	0d9b6457-3985-4783-9a1f-eb4303e07546	SRR25738419	SRR30896237	CP164145-CP164150
OXEC-65	c2a87ddb-19ec-4130-bc75-6b46ef579f55	SRR25740503	SRR30896236	CP164130-CP164144
OXEC-66	9f942c8a-a8eb-42b7-af6a-68bacec7e7d6	SRR25738525	SRR30896235	CP164128-CP164129
OXEC-67	94f6bc98-629f-4681-b752-48fa0578a0c8	SRR25740479	SRR30896234	CP164123-CP164127
OXEC-68	568a0499-9287-4060-b3a8-a0f902296cd3	SRR25738316	SRR30896233	NA
OXEC-69	7faab318-09be-4d5f-bd78-0f6732b4c2a4	SRR25740450	SRR30896232	CP164120-CP164122
OXEC-7	79b258cb-51d8-4b15-bd61-eedbe08a5380	SRR25740983	SRR30896241	NA
OXEC-70	b2fc099e-60e2-483e-8409-23a74dd45b89	SRR25738325	SRR30896231	NA
OXEC-71	99d15922-2119-44ac-96b6-23e517e59a1e	SRR25738107	SRR30896229	CP165564-CP165573
OXEC-72	18f1e164-8efa-4a53-80d3-933330317637	SRR25740504	SRR30896228	CP164111-CP164119
OXEC-73	fc75ec09-9c26-4e4e-ae3b-8af3a088a9f9	SRR25738329	SRR30896227	CP164104-CP164110
OXEC-74	8ecaa31e-7f30-4996-92d5-355e309fcbcf	SRR25740482	SRR30896226	NA
OXEC-75	479b24e4-e663-4b48-8806-32ab4a0d6787	SRR13991943	SRR30896573	CP164100-CP164103
OXEC-76	a49fc1b9-58aa-4c6a-b48a-ccf6daede7ef	SRR25740673	SRR30896572	CP164094-CP164099
OXEC-77	f7f96d71-c531-4474-bf24-e1af928ce607	SRR25740902	SRR30896571	NA
OXEC-78	aa4a28d0-b7e7-44dc-81ff-46f2c02f02e7	SRR25738074	SRR30896570	NA
OXEC-79	fc05bd5e-5394-441e-a14f-e704a7286813	SRR25738078	SRR30896569	CP164089-CP164093
OXEC-8	1d8bd4ba-914b-426d-994f-33de06bce224	SRR25740864	SRR30896230	CP163813-CP163816
OXEC-80	2495349a-a7a7-44d0-8248-59217b9ccdfd	SRR25738169	SRR30896568	CP164087-CP164088
OXEC-81	231066cc-6eef-4d84-ad83-e47237c54599	SRR25738180	SRR30896566	NA
OXEC-82	faf08b52-72c4-45c2-a199-0e72af8054ec	SRR25740670	SRR30896565	CP165561-CP165563
OXEC-83	dfa13158-d041-47ea-a49c-bf77e2487659	SRR25740669	SRR30896564	CP164085-CP164086
OXEC-84	5ed9bf54-f8c0-4218-b324-c0e60f94bbdf	SRR25740903	SRR30896563	CP164073-CP164084
OXEC-85	95736ba7-f19e-4909-86cc-231a533890cd	SRR25738193	SRR30896562	NA
OXEC-86	1c2a475f-944e-40b4-9540-9ad9fc777452	SRR25738338	SRR30896561	NA
OXEC-87	9a95f5a0-6536-4d16-afd2-78fb644606fa	SRR25738365	SRR30896560	CP164070-CP164072
OXEC-88	f64087a8-f3c0-4e51-a810-7dfb0e517a96	SRR25740461	SRR30896559	CP164068-CP164069
OXEC-89	d4c2f9c3-195c-4c2c-afbe-c58479b01d1d	SRR25740453	SRR30896558	CP164065-CP164067
OXEC-9	878f3d69-8fe9-42de-acd7-aa26af317c3d	SRR25740646	SRR30896567	NA
OXEC-90	91004d9f-7523-42eb-a104-91d827cffe19	SRR25740518	SRR30896557	CP164062-CP164064
OXEC-91	2628e27f-ee9d-4775-8b4b-1b94ef7be6ee	SRR25740519	SRR30896555	NA
OXEC-92	4f6e1dfc-6f41-4f81-bf3a-32de220c6cd9	SRR25740796	SRR30896554	CP164060-CP164061
OXEC-93	9ca18a07-46b0-4af1-8795-99bfa1717ab8	SRR25740666	SRR30896553	CP164057-CP164059
OXEC-94	e9bfdd8e-2bd5-43c3-8252-84db2bf94ca1	SRR25740477	SRR30896552	CP164048-CP164056
OXEC-95	503f417e-2290-4851-915d-a6eaf619e401	SRR25740709	SRR30896551	CP164035-CP164047
OXEC-96	876020db-7fb5-4d16-a10a-9869b66e6fac	SRR25740626	SRR30896550	NA
OXEC-97	6b335370-8663-492d-923a-ddbc44b90a88	SRR25740660	SRR30896549	CP164032-CP164034
OXEC-98	1d1eb0db-fc40-42b2-8432-51e10645cece	SRR25738461	SRR30896548	CP164022-CP164031
OXEC-99	3ac8e22f-029f-47d8-bca9-06289da35550	SRR25738492	SRR30896547	CP164011-CP164021
